# Development of a sequence-based *in silico* OspA typing method for *Borrelia burgdorferi* sensu lato

**DOI:** 10.1101/2023.11.30.568280

**Authors:** Jonathan T. Lee, Zhenghui Li, Lorna D. Nunez, Daniel Katze, B. Scott Perrin, Varun Raghuraman, Urvi Rajyaguru, Katrina E. Llamera, Lubomira Andrew, Annaliesa S. Anderson, Joppe W. Hovius, Paul A. Liberator, Raphael Simon, Li Hao

## Abstract

Lyme disease (LD), caused by spirochete bacteria of the genus *Borrelia burgdorferi* sensu lato, remains the most common vector-borne disease in the northern hemisphere. *Borrelia* outer surface protein A (OspA) is an integral surface protein expressed during the tick cycle, and a validated vaccine target. There are at least 20 recognized *Borrelia* genospecies, that vary in OspA serotype. Traditional serotyping of *Borrelia* isolates using OspA-specific monoclonal antibodies is technically challenging and reagent-constrained. This study presents a new *in silico* sequence-based method for OspA typing using next-generation sequence data. Using a compiled database of over 400 *Borrelia* genomes encompassing all major genospecies, we characterized OspA diversity in a manner that can accommodate existing and new OspA types and then defined boundaries for classification and assignment of OspA types based on the sequence similarity. To accommodate potential novel OspA types, we have developed a new nomenclature: OspA *in silico* type (IST). Beyond the ISTs which corresponded to existing OspA serotypes (ST1-8), we identified nine additional ISTs which cover new OspA variants in *B. bavariensis* (IST9-10), *B. garinii* (IST11-12), and other *Borrelia* genospecies (IST13-17). Compared to traditional OspA serotyping methods, this new computational pipeline provides a more comprehensive and broadly applicable approach for characterization of OspA type and *Borrelia* genospecies to support vaccine development.

**Impact Statement:** As the incidence of LD continues to rise, so does the need to maintain genomic surveillance of disease-causing *Borrelia spp.* and support clinical development of new vaccines. Towards this goal, introducing the OspA *in silico* type (IST) nomenclature scheme, as well as the open-source release of this OspA analysis pipeline, will enable characterization of novel *Borrelia* OspA types using NGS data without the need for traditional, antibody-based serotyping systems.
