## Supplementary material for "Development of a sequence-based *in silico* OspA typing method for *Borrelia burgdorferi* sensu lato": Table S1

### Sheet: Updated_Table_101023
Isolates	species	Country	Source	Disease Stage	in-silico OspA Type (IST)	ospA_allele	OspA_variant	clpA	clpX	nifS	pepX	pyrG	recG	rplB	uvrA	MLST	chr_coverage	total_reads	Contigs	Total length	N50 contig length (L50)
PFELB0001	Borrelia afzelii	Netherlands	skin	EM	2	10	7	109	24	24	49	25	27	23	28		172	2415248	239	1364623	189241
PFELB0002	Borrelia afzelii	Germany	tick	-	2	10	7	51	24	23	86	85	27	23	29	215	199	2863310	176	1294302	233524
PFELB0003	Borrelia afzelii	Austria	tick	-	2	10	7	36	150	23	85	57	27	23	28	144	197	2030240	152	1295878	435960
PFELB0004	Borrelia afzelii	Austria	tick	-	2	70	61	39	24	24	31	22	29	23	29	479	267	2580456	151	1369760	435891
PFELB0005	Borrelia afzelii	Austria	skin	-	2	10	7	109	24	96	31	22	91	24	29		211	1754936	208	1280241	902677
PFELB0006	Borrelia afzelii	Austria	skin	-	2	10	7	109	94	24	34	21	29	99	28	335	249	2568808	78	1188012	213212
PFELB0007	Borrelia afzelii	Austria	skin	-	2	10	7	36	24	24	289	85	27	23	30		151	1908238	168	1284413	168696
PFELB0008	Borrelia afzelii	Austria	skin	-	2	11	7	39	24		32	96	165	184	29		156	2382122	193	1271812	213358
PFELB0009	Borrelia afzelii	Austria	skin	-	2	10	7	109	94	24	34	21	29	99	28	335	52	450664	190	1295765	118680
PFELB0010	Borrelia afzelii	Sweden	skin	-	2	10	7	109	24	23	89		27	23	28		232	2306140	135	1315112	295475
PFELB0011	Borrelia afzelii	Sweden	skin	-	2	65	7	36	24		32	20	27	23	156		280	2376870	183	1297115	223085
PFELB0012	Borrelia afzelii	Sweden	skin	-	2	10	7	35	23	22	32	20	27	23	28	354	207	2452770	233	1397311	213355
PFELB0013	Borrelia afzelii	Sweden	skin	-	2	11	7	109	24	25	86	107	96	184	29	715	252	2340884	246	1406125	295467
PFELB0014	Borrelia afzelii	Sweden	skin	-	2	10	7	36	24	23	32	118	30	23	29		79	643706	169	1336453	168000
PFELB0015	Borrelia afzelii	Sweden	skin	-	2	10	7	109	24	23	285	296	32	23	29		171	2192364	162	1290751	150368
PFELB0016	Borrelia bavariensis	Switzerland	-	-	4	16	12	41	26	27	37	28	35	26	32	84	380	2757554	797	1530760	902020
PFELB0017	Borrelia burgdorferi	Switzerland	tick	-	3	74	64	47	73	33	42	91	76	32	36	187	124	1821360	387	1359574	131293
PFELB0018	Borrelia burgdorferi	US	tick	-	1	1	1	1	1	1	1	1	1	1	1	1	230	2032172	163	1289289	234735
PFELB0019	Borrelia burgdorferi	Germany	tick	-	1	8	5	14	1	11	1	1	1	1	10	20	167	2092438	141	1343448	288969
PFELB0020	Borrelia burgdorferi	US	tick	-	1	3	2	6	1	5	1	1	7	1			256	2342992	646	1554001	17110
PFELB0021	Borrelia burgdorferi	Austria	skin	-	1	1	1	1	1	1	1	1	1	1	1	1	268	2418790	129	1202327	905036
PFELB0022	Borrelia burgdorferi	Czech Republic	skin	-	1	69	1	14	1	11	1	1	10	1	10	21	151	2316518	124	1324365	337927
PFELB0023	Borrelia burgdorferi	US	blood	-	1	54	3	2	2		2	2	2	2	2		231	1703384	179	1237373	221822
PFELB0025	Borrelia burgdorferi	Austria	skin	-	1	1	1	1	291	1	1	1	1	1	1		185	2046784	125	1229401	434232
PFELB0026	Borrelia burgdorferi	Austria	CSF	-	1	1	1	322	1	1	1	1	1	1	1		292	2804894	94	1189897	429814
PFELB0027	Borrelia garinii	Austria	CSF	-	5	72	14	112	80	78	99	81	39	79	87	246	172	1366172	62	1140349	288966
PFELB0028	Borrelia garinii	Czech Republic	tick	-	6	22	18	42	27	29	38	29	36	27	33	86	276	2429866	75	1225591	435625
PFELB0029	Borrelia garinii	Austria	tick	-	6	71	62	43	28	30	39	30	36	28	34	88	86	1717436	151	1292145	66394
PFELB0030	Borrelia garinii	Sweden	tick	-	3	66	58	45	30	32	36	32	38	30	36	94	279	2535908	124	1193460	219337
PFELB0031	Borrelia garinii	Austria	CSF	-	6	22	18	42	27	29	38	29	36	27	33	86	278	2242258	73	1069129	222766
PFELB0032	Borrelia garinii	Sweden	tick	-	3	66	58	45	30	32	36	32	38	30	36	94	159	2139910	66	1152589	124339
PFELB0033	Borrelia garinii	Austria	CSF	-	6	22	18	42	27	29	38	29	36	27	33	86	203	1582474	69	1139652	212900
PFELB0034	Borrelia garinii	Italy	tick	-	6	22	18	42	27	29	92	29	36	27	33	177	230	1924298	108	1188770	222934
PFELB0035	Borrelia garinii	Czech Republic	CSF	-	6	22	18	42	27	29		29	36	27	33		164	1767374	121	1158961	103994
PFELB0036	Borrelia garinii	Austria	CSF	-	5	18	14	112	80	78	99	81	39	79	87	246	244	1954410	86	1132536	216776
PFELB0037	Borrelia garinii	Sweden	CSF	-	6	22	18	42	27	29	38	29	36	27	33	86	188	1570178	75	1210563	404992
PFELB0038	Borrelia garinii	Sweden	skin	-	6	22	18	42	27	29	38	29	36	27	33	86	188	1515838	112	1267400	273695
PFELB0039	Borrelia garinii	Sweden	skin	-	6	22	18	42	27	29	38	29	39	27	33	87	112	1546124	146	1234104	163378
PFELB0040	Borrelia mayonii	US	blood	-	14	57	50	218	182	166	191	201	209	174	193	674	197	2177860	99	1294517	200671
PFELB0041	Borrelia spielmanii	Germany	tick	-	13	58	51	94	72	71	84	80	75	72	76	159	310	2458614	114	1270653	331530
PFELB0042	Borrelia spielmanii	Germany	skin	-	13	58	51	94	72	71	84	80	75	72	76	159	308	2775930	111	1265946	435260
PFELB0043	Borrelia spielmanii	Germany	EM	-	13	58	51	307	269	25	31	283	301	261	76		251	2259676	144	1283790	114932
PFELB0044	Borrelia burgdorferi	US	skin	-	1	2	2	4	1	1	1	1	6	1	7	3	162	1618556	203	1373084	436077
PFELB0045	Borrelia burgdorferi	US	skin	-	1	2	2	4	1	1	1	1	6	1	7	3	189	1732970	173	1353060	221651
PFELB0046	Borrelia burgdorferi	US	skin	-	1	2	2	4	1	1	1	1	6	1	7	3	183	1882604	205	1361158	213352
PFELB0047	Borrelia burgdorferi	US	skin	-	1	3	2	6	1	5	1	1	7	1	8	7	121	1768462	210	1371744	108802
PFELB0048	Borrelia burgdorferi	US	skin	-	1	2	2	4	1	1	1	1	6	1	7	3	125	1710038	288	1357198	97932
PFELB0049	Borrelia burgdorferi	US	skin	-	1	55	2	10	5	4	6	1	15	1	6	36	185	1810702	245	1357270	169840
PFELB0050	Borrelia burgdorferi	US	skin	-	1	1	1	1	1	1	1	1	1	1	1	1	193	2184192	269	1413892	212412
PFELB0051	Borrelia burgdorferi	US	blood	-	1	7	4		7	5	1	6	1	4	9		24	252966	605	1269903	5913
PFELB0052	Borrelia burgdorferi	US	skin	-	1	3	2	6	1	5	1	1	7	1	8	7	51	1579606	333	1392417	24012
PFELB0053	Borrelia burgdorferi	US	skin	-	1	73	63	2	2	1	2	2	2	2	2	16	135	1711868	264	1405071	213130
PFELB0054	Borrelia burgdorferi	US	skin	-	1	2	2	8	1	1	1	4	6	1	7	4	134	1780430	282	1397533	121004
PFELB0055	Borrelia burgdorferi	US	skin	-	1	3	2	6	1	5	1	1	7	1	19	59	105	1778756	270	1388418	39858
PFELB0056	Borrelia burgdorferi	US	skin	-	1	3	2	6	1	5	1	1	7	1	19	59	151	1859334	217	1385519	897224
PFELB0057	Borrelia burgdorferi	US	skin	-	1	54	3	2	2	1	2	2	2	2	2	16	135	1922526	250	1399618	213137
PFELB0058	Borrelia burgdorferi	US	blood	-	1	3	2	6	1	5	1	1	7	1	8	7	172	1916136	244	1382713	244325
PFELB0059	Borrelia burgdorferi	US	blood	-	1	1	1	1	1	1	1	1	1	1	1	1	108	1102982	218	1366153	693089
PFELB0061	Borrelia burgdorferi	US	blood	-	1	1	1	1	1	1	1	1	1	1	1	1	128	1963774	320	1445569	190145
PFELB0062	Borrelia burgdorferi	US	blood	-	1	3	2	5	5	4	5	5	5	1	6	8	125	1502796	355	1446055	37853
PFELB0063	Borrelia burgdorferi	US	blood	-	1	78	3	8	1	1	17	1	6	95	10	315	72	1443562	249	1368666	39462
PFELB0064	Borrelia burgdorferi	US	skin	-	1	3	2	6	1	5	1	1	7	1	8	7	164	1989800	268	1391749	436105
PFELB0065	Borrelia burgdorferi	US	skin	-	1	2	2	4	1	1	1	1	6	1	7	3	172	1635148	196	1368156	189735
PFELB0066	Borrelia burgdorferi	US	skin	-	1	2	2	4	1	1	1	1	6	1	7	3	273	2341498	346	1423627	423985
PFELB0067	Borrelia burgdorferi	US	skin	-	1	54	3	2	2	1	2	2	2	2	2	16	221	2204574	230	1412690	213957
PFELB0068	Borrelia burgdorferi	US	skin	-	1	2	2	4	1	1	1	1	6	1	7	3	261	2137478	210	1391578	213494
PFELB0069	Borrelia burgdorferi	US	blood	-	1	1	1	1	1	1	1	1	1	1	1	1	255	2312404	221	1377434	905453
PFELB0070	Borrelia burgdorferi	US	blood	-	1	7	4	18	12	1	11	2	15	1	2	29	173	1978312	212	1377086	163712
PFELB0071	Borrelia bavariensis	Netherlands	CSF	NB	4	16	12	41	26	27	37	28	35	26	32	84	356	2638212	392	1400285	140985
PFELB0072	Borrelia afzelii	Netherlands	skin	EM	2	11	7	36	24	24	277	22	29	23	28	1039	450	3985096	165	1352986	168194
PFELB0073	Borrelia afzelii	Netherlands	skin	EM	2	11	7	36	24	24	277	22	29	23	28	1039	127	2059104	274	1401588	118689
PFELB0074	Borrelia afzelii	Netherlands	skin	EM	2	11	7	36	24	24	277	22	29	23	28	1039	453	3909168	377	1459703	118781
PFELB0075	Borrelia afzelii	Netherlands	skin	EM	2	65	7	109	24	23	89	96	27	23	28	467	439	3923266	179	1361090	118927
PFELB0076	Borrelia afzelii	Netherlands	skin	EM	2	11	7	36	24	24	277	22	29	23	28	1039	364	2886070	181	1380235	118689
PFELB0077	Borrelia afzelii	Netherlands	skin	EM	2	10	7	36	24	119	32	20	27	183	28		449	3752074	174	1390583	168284
PFELB0078	Borrelia afzelii	Netherlands	skin	ACA	2	70	61	114	24	24	31	22	92	23	28	347	299	2446046	211	1384952	435568
PFELB0079	Borrelia afezlii	Netherlands	skin	EM	2	11	7	36	24	24	277	22	29	23	28	1039	508	4087102	203	1390310	168338
PFELB0080	Borrelia afzelii	Netherlands	skin	EM	2	11	7	36	24	24	31	22	29	23	28	1034	435	4882034	238	1397788	119033
PFELB0081	Borrelia afzelii	Netherlands	skin	ACA	2	11	7	36	24	24	31	22	29	23	28	1034	177	1879986	182	1379299	168335
PFELB0082	Borrelia afzelii	Netherlands	skin	EM	2	91	74	35	24	24	30	21	29	23	28		279	2385124	211	1340041	689074
PFELB0083	Borrelia afzelii	Netherlands	skin	EM	2	75	61	109	24	24	85	22	91	24	29	476	215	2073686	224	1333416	295572
PFELB0084	Borrelia spielmanii	Netherlands	skin	EM	13	58	51	94	72	71	84	80	75	72	76	159	283	3541972	207	1316154	216007
PFELB0085	Borrelia afezlii	Netherlands	skin	EM	2	11	7	38	24	25	32	163	29	252	28		253	2087466	173	1328923	212612
PFELB0086	Borrelia afzelii	Netherlands	skin	ACA	2	10	7	36	24		32	20	27	183	28		451	4144056	196	1350835	295612
PFELB0087	Borrelia afzelii	Netherlands	skin	ACA	2	10	7	36	24	23	31	23	30	23	30	75	196	2830202	718	1560985	11704
PFELB0088	Borrelia afzelii	Netherlands	skin	EM	2	10	7	109	24	23	89	96	27	23	28	467	296	2535504	201	1345093	212813
PFELB0089	Borrelia bavariensis	Netherlands	skin	EM + LNB	4	16	12	41	26	27	37	28	35	26	32	84	17	160920	447	1390273	26431
PFELB0090	Borrelia afzelii	Netherlands	skin	EM	2	65	7	109	24	23	89	96	27	23	28	467	256	3401886	234	1368756	212818
PFELB0091	Borrelia afzelii	Netherlands	skin	EM	2	11	7	36	24	24	277	22	29	23	28	1039	245	2236352	196	1372186	168300
PFELB0092	Borrelia afezlii	Netherlands	skin	EM	2	11	7	36	24	24	277	22	29	23	28	1039	491	4197902	194	1386485	213276
PFELB0093	Borrelia afzelii	Netherlands	skin	EM	2	10	7	39	24	24	31	22	92	23	28	171	320	3719952	288	1401541	438726
PFELB0094	Borrelia afzelii	Netherlands	skin	EM	2	10	7	36	24	23	31	85	27	23	29	168	173	1245180	553	1474384	346437
PFELB0096	Borrelia afzelii	Netherlands	skin	ACA + Lyme arhritis	2	70	61	36	24	23	31	20	30	23	30		241	2245106	153	1316840	843185
PFELB0097	Borrelia afzelii	Netherlands	skin	EM	2	11	7	36	24	25	31	272	92	23	29		191	1888502	451	1420061	213116
PFELB0098	Borrelia afzelii	Netherlands	skin	EM	2	10	7	39	24	24	31	22	92	23	28	171	104	831860	342	1400426	213131
PFELB0099	Borrelia afzelii	Netherlands	skin	EM	2	10	7	109	24	253	89	96	27	23	28		133	1275780	306	1386224	158456
PFELB0100	Borrelia afzelii	Netherlands	skin	EM	2	11	7	36	24	24	31	22	29	23	28	1034	272	2985864	284	1408688	212831
PFELB0101	Borrelia afzelii	Netherlands	skin	EM	2	65	7	36	24	24	31	96	27	23	28		205	2421670	199	1363228	714482
PFELB0102	Borrelia afzelii	Netherlands	skin	EM	2	76	61	114	24	24	31	22	92	23	28	347	121	1753834	200	1305903	212832
PFELB0103	Borrelia afzelii	Netherlands	skin	EM	2	10	7	109	24	24	85	119	27	24	29	783	271	2607788	178	1316292	304096
PFELB0104	Borrelia afzelii	Netherlands	skin	EM	2	75	61	109	24	24	85	22	91	24	29	476	303	2415692	201	1340566	295502
PFELB0105	Borrelia afzelii	Netherlands	skin	EM	2	10	7	39	24	24	31	22	92	23	28	171	40	581900	133	1345881	212897
PFELB0106	Borrelia afzelii	Netherlands	skin	EM	2	75	61	109	24	24	85	22	91	24	29	476	107	1718290	150	1305028	392749
PFELB0107	Borrelia afzelii	Netherlands	skin	EM	2	65	7	37	24	23	31	22	29	23	28	289	121	1817742	214	1379148	78692
PFELB0108	Borrelia afzelii	Netherlands	skin	EM	2	10	7	36	23	22	285	26	96	23	156		163	2015704	225	1366226	169746
PFELB0109	Borrelia afzelii	Netherlands	skin	EM	2	75	61	109	24	24	85	22	91	24	29	476	21	201558	237	1302242	38444
PFELB0110	Borrelia afzelii	Netherlands	skin	EM	2	10	7	51	24	23	86	85	92	23	29	817	183	1954640	176	1315728	383411
PFELB0111	Borrelia afzelii	Netherlands	skin	EM	2	11	7	36	24	24	277	22	29	23	28	1039	178	2099968	213	1393331	213216
PFELB0112	Borrelia afezlii	Netherlands	skin	EM	2	10	7	37	24	23	31	22	92	23	28		559	4705266	191	1377573	331677
PFELB0113	Borrelia afzelii	Netherlands	skin	EM	2	75	61	109	24	24	85	22	91	24	29	476	239	2604208	181	1321944	295517
PFELB0114	Borrelia burgdorferi	Netherlands	skin	EM	1	69	1	15	287	12	8	1	11	8	16		158	2235588	118	1233179	219256
PFELB0115	Borrelia afzelii	Netherlands	skin	EM	2	10	7	36	23	22	285	26	96	23	156		192	2048202	244	1363505	169890
PFELB0116	Borrelia afzelii	Netherlands	skin	EM	2	10	7	36	23	22	285	26	96	23	156		161	1983706	261	1355455	169742
PFELB0117	Borrelia afzelii	Netherlands	skin	EM	2	65	7	36	24	23	31	96	27	23	28		201	2168852	223	1347444	438976
PFELB0118	Borrelia afzelii	Netherlands	skin	EM	2	10	7	36	24	119	32	20	27	183	28		250	2121290	158	1344109	295331
PFELB0119	Borrelia bavariensis	Netherlands	skin	EM + Lyme carditis	4	16	12	41	26	27	37	28	35	26	32	84	245	2627104	94	1323732	353560
PFELB0120	Borrelia garinii	Netherlands	skin	EM + LNB	6	22	18	42	27	29	38	29	36	27	33	86	490	4455042	344	1362328	191439
PFELB0121	Borrelia garinii	Netherlands	skin	EM + LNB	6	22	18	42	27	29	38	29	36	27	33	86	394	3181078	342	1356245	368227
PFELB0122	Borrelia garinii	Netherlands	CSF	EM + LNB	6	22	18	42	27	29	38	29	36	27	33	86	278	2156076	150	1292876	224219
PFELB0123	Borrelia afzelii	Netherlands	skin	EM	2	11	7	36	24	24	277	22	29	23	28	1039	332	2505734	220	1355715	295346
PFELB0124	Borrelia afzelii	Netherlands	skin	EM	2	11	7	36	24	24	277	22	29	23	28	1039	155	2147370	321	1422180	125947
PFELB0125	Borrelia afzelii	Netherlands	skin	EM	2	11	7	38	24	25	32	163	29	252	28		124	2482226	222	1356986	56973
PFELB0126	Borrelia afzelii	Netherlands	skin	EM	2	10	7	51	24	23	86	85	27	23	28	349	192	2553420	178	1290847	216675
PFELB0127	Borrelia afzelii	Netherlands	skin	EM	2	11	7	36	24	24	277	22	29	23	28	1039	279	2413052	169	1339018	213082
PFELB0128	Borrelia afzelii	Netherlands	skin	EM	2	10	7	37	24	24	31	85	92	23	28		387	3607816	292	1418112	169888
PFELB0129	Borrelia afzelii	Netherlands	skin	ACA	2	11	7	37	24	24	31	22	29	23	28	263	248	2270782	208	1374020	213176
PFELB0130	Borrelia garinii	Netherlands	skin	EM + LNB	5	18	14	112	80	78	99	81	39	79	87	246	249	2255978	62	1138283	223245
PFELB0131	Borrelia afzelii	Netherlands	skin	ACA	2	10	7	39	24	24	31	22	92	23	28	171	140	2350944	166	1344197	295401
PFELB0132	Borrelia afzelii	Netherlands	skin	EM	2	10	7	109	24	23	89	96	27	23	28	467	205	2549078	233	1372428	295624
PFELB0133	Borrelia afzelii	Netherlands	skin	EM	2	10	7		24	23	86	85	92	23	29		26	293082	587	1303644	5895
PFELB0134	Borrelia bavariensis	Netherlands	skin	EM + LNB	4	16	12	41	26	27	37	28	35	26	32	84	158	1075786	466	1413317	212881
PFELB0135	Borrelia bavariensis	Netherlands	CSF	EM + LNB	4	16	12	41	26	27	37	28	35	26	32	84	267	2204934	308	1369930	118989
PFELB0136	Borrelia afzelii	Netherlands	skin	EM	2	10	7	39	24	24	31	22	92	23	28	171	179	1685098	189	1378724	212841
PFELB0137	Borrelia afzelii	Netherlands	skin	EM	2	77	65	109	145	23	31	23	30	23	29		234	2548256	439	1441239	213342
PFELB0138	Borrelia bavariensis	Netherlands	skin	EM	4	16	12	41	26	27	37	28	35	26	32	84	166	1422498	201	1362922	206051
PFELB0139	Borrelia afzelii	Netherlands	skin	ACA	2	10	7	36	24	23	87	92	27	23	78	846	264	3446676	698	1507922	87640
PFELB0140	Borrelia afzelii	Netherlands	skin	EM	2	11	7	36	24	24	277	22	29	23	28	1039	266	3746720	656	1559170	58811
PFELB0141	Borrelia afzelii	Netherlands	skin	EM	2	11	7	36	24	24	277	22	29	23	28	1039	312	2506126	832	1620670	81025
PFELB0143	Borrelia afzelii	Netherlands	skin	EM	2	10	7	36	24	119	32	20	27	271	28		275	2471258	330	1434701	436087
PFELB0144	Borrelia afzelii	Netherlands	skin	ACA	2	77	65	109	24	23	31	23	30	23	28	753	351	3000638	215	1352746	189742
PFELB0145	Borrelia afzelii	Netherlands	skin	EM	2	75	61	109	24	24	85	22	91	24	29	476	310	3535020	225	1326609	295319
PFELB0146	Borrelia afzelii	Netherlands	skin	EM	2	11	7	36	24	23	86	22	27	23	28	165	49	656206	317	1348745	79262
PFELB0147	Borrelia afzelii	Netherlands	skin	EM	2	65	7	37	24	23	31	22	29	23	28	289	279	3475964	237	1389427	138567
PFELB0148	Borrelia afzelii	Netherlands	skin	EM	2	10	7	36	24	119	32	20	27	183	28		159	1883578	179	1376650	168284
PFELB0149	Borrelia afzelii	Netherlands	skin	EM	2	10	7	109	24	23	89	96	27	23	28	467	193	2507288	260	1373959	295461
PFELB0150	Borrelia afzelii	Netherlands	skin	EM	2	11	7	36	24	24	31	22	29	23	28	1034	280	4198470	1158	1732009	47131
PFELB0151	Borrelia afzelii	Netherlands	skin	EM	2	75	61	109	24	24	85	22	91	24	29	476	223	2514282	166	1308886	159604
PFELB0152	Borrelia afzelii	Netherlands	skin	ACA	2	10	7	35	23	22	32	20	27	23	28	354	286	3637532	237	1383918	213224
PFELB0153	Borrelia afzelii	Netherlands	skin	ACA	2	70	61	36	24	23	32	20	27	183	28	710	323	2858472	230	1352787	168287
PFELB0154	Borrelia afzelii	Netherlands	skin	ACA	2	70	61	36	24	23	32	20	27	183	28	710	318	2752958	254	1338835	436090
PFELB0155	Borrelia afzelii	Netherlands	skin	EM	2	75	61	109	24	24	85	22	91	24	29	476	216	2560796	219	1302882	902402
PFELB0156	Borrelia afzelii	Netherlands	skin	EM	2	10	7	36	24	23	86	22	27	23	28	165	198	2814916	206	1347416	116413
PFELB0157	Borrelia afzelii	Netherlands	skin	ACA	2	10	7	109	24	25	86	107	29	23	285		278	3688376	905	1655085	104720
PFELB0158	Borrelia afzelii	Netherlands	skin	EM	2	11	7	36	24	24	277	22	29	23	28	1039	259	4298252	382	1466531	94859
PFELB0159	Borrelia afzelii	Netherlands	skin	EM	2	10	7	36	24	119	32	20	27	183	28		227	3462698	1079	1683667	106442
PFELB0160	Borrelia afzelii	Netherlands	skin	EM	2	11	7	39	24	24	31	22	92	23	28	171	156	1921024	351	1422506	110955
PFELB0161	Borrelia afzelii	Netherlands	skin	EM	2	65	7	37	24	23	31	22	29	23	28	289	150	3377152	1248	1767805	23156
PFELB0162	Borrelia afzelii	Netherlands	skin	EM	2	10	7	109	24	24	49	25	27	23	28		263	3872348	849	1626901	101512
PFELB0163	Borrelia afzelii	Netherlands	skin	EM	2	70	61	36	24	23	32	20	27	183	28	710	190	3956348	733	1569626	78694
PFELB0164	Borrelia garinii	Netherlands	skin	EM	6	25	21	43	28	30	90	87	36	28	34	180	215	2050744	103	1263095	320604
PFELB0165	Borrelia afzelii	Netherlands	skin	EM	2	11	7	109	24	24	286	22	29	23	28		286	3577062	210	1379735	435845
PFELB0166	Borrelia afzelii	Netherlands	skin	EM	2	10	7	109	24	253	89	96	27	23	28		176	2096992	190	1355593	212811
PFELB0167	Borrelia afzelii	Netherlands	skin	EM	2	10	7	35	24	23	89	96	27	23	28		309	3918836	1270	1726669	147646
PFELB0168	Borrelia afzelii	Netherlands	skin	EM	2	11	7		24		32	90	29	24	28		197	3672612	920	1679583	27296
PFELB0169	Borrelia afzelii	Netherlands	skin	EM	2	75	61	109	24	24	85	22	91	24	29	476	328	4400672	767	1573470	171281
PFELB0170	Borrelia afzelii	Netherlands	skin	EM	2	11	7	36	24	24	277	22	29	23	28	1039	264	2357514	282	1401211	212917
PFELB0171	Borrelia afzelii	Netherlands	skin	EM	2	65	7	37	24	23	31	22	29	23	28	289	104	1992936	208	1377988	46494
PFELB0172	Borrelia afzelii	Netherlands	skin	EM	2	11	7	38	24	25	32	90	239	24	28	781	147	1736470	273	1366767	136786
PFELB0173	Borrelia afzelii	Netherlands	skin	EM	2	10	7	36	24	23	87	92	27	23	78	846	108	3191832	301	1409809	79045
PFELB0174	Borrelia afzelii	Netherlands	skin	EM	2	10	7	36	24	24	89	92	27	23	286		147	2853270	247	1379148	145648
PFELB0175	Borrelia afzelii	Netherlands	skin	EM	2	10	7	51	24	24	31	90	27	23	30	731	199	2898296	210	1374601	117737
PFELB0176	Borrelia afzelii	Netherlands	skin	EM	2	11	7	36	24	24	277	22	29	23	28	1039	231	3016316	221	1389559	118687
PFELB0177	Borrelia afzelii	Netherlands	skin	ACA	2	11	7	36	24	24	277			23	28		118	1987452	425	1445733	66776
PFELB0178	Borrelia afzelii	Netherlands	skin	EM	2	10	7	36	24	23	31	23	30	23	30	75	165	2201192	482	1437789	266206
PFELB0179	Borrelia afzelii	Netherlands	skin	EM	2	11	7	36	24	24	277	22	29	23	28	1039	141	2096542	430	1454506	103790
PFELB0180	Borrelia burgdorferi	Netherlands	skin	EM multiple	1	5	3	22	1	5	8	1	18	11	10	40	124	1934738	319	1420728	165566
PFELB0181	Borrelia afzelii	Netherlands	skin	EM	2	65	7	37	24	24	31	22	29	23	29	73	182	1974514	279	1372802	168550
PFELB0182	Borrelia afzelii	Netherlands	skin	ACA	2	10	7	39	24	23	32	96	165	23	156		110	1933498	441	1469550	170818
PFELB0183	Borrelia afzelii	Netherlands	skin	EM	2	10	7	36	24	23	31	85	27	23	29	168	143	2165444	291	1394521	265551
PFELB0185	Borrelia afzelii	Netherlands	skin	EM	2	11	7	36	24	24	277	22	29	23	28	1039	211	2717168	189	1358096	100471
PFELB0186	Borrelia afzelii	Netherlands	skin	ACA	2	75	61	109	24	24	85	22	91	24	29	476	183	1703516	189	1279188	335025
PFELB0187	Borrelia burgdorferi	Netherlands	skin	EM	1	69	1		9	12	8	1	11	8	16		182	2383312	146	1243461	213388
PFELB0188	Borrelia bavariensis	Netherlands	skin	EM + Lyme carditis	4	16	12	41	26	27	37	28	35	26	32	84	210	1616794	255	1367142	213093
PFELB0189	Borrelia afzelii	Netherlands	skin	EM	2	65	7	37	24	24	31	22	29	23	28	263	144	2244980	192	1390186	119052
PFELB0190	Borrelia afzelii	Netherlands	skin	EM	2	10	7	36	24	23	31	23		23	30		224	2445342	205	1360708	215252
PFELB0191	Borrelia afzelii	Netherlands	skin	EM	2	11	7	109	24	24	286	22	29	23	28		222	2272404	186	1360158	168336
PFELB0192	Borrelia afzelii	Netherlands	skin	EM	2	65	7	109	24	23	89	96	27	23	28	467	91	1959130	209	1372188	78031
PFELB0193	Borrelia afzelii	Netherlands	skin	EM	2	65	7	36	24	23	31	23	30	23	30	75	143	2063734	190	1356602	163078
PFELB0194	Borrelia burgdorferi	Netherlands	skin	ACA + LNB	1	78	3	14	1	11	1	1	11	1	10	284	223	2671852	180	1316701	163203
PFELB0195	Borrelia afzelii	Netherlands	skin	EM	2	75	61	109	24	24	85	22	91	24	29	476	148	2440804	164	1331112	171101
PFELB0196	Borrelia afzelii	Netherlands	skin	EM	2	11	7	36	24	23	86	22	27	23	28	165	203	2715420	223	1379423	118931
PFELB0197	Borrelia afzelii	Netherlands	skin	EM	2	11	7	36	24	25	32	272	92	23	29		334	2737786	221	1321480	304104
PFELB0206	Borrelia burgdorferi	Belgium	blood	-	1	54	3	2	2		2	2	2	2	2		175	1889926	118	1198533	435615
