## Supplementary material for "Development of a sequence-based *in silico* OspA typing method for *Borrelia burgdorferi* sensu lato": Table S2

### Sheet: Export
isolate	pubMLST ID	Genbank accession	species	country	year	source	clpA	clpX	nifS	pepX	pyrG	recG	rplB	uvrA	ST (MLST)	ospA Allele	OspA Variant	OspA IST	Contigs	Total length (bp)	N50 contig length (L50) (bp)
B31	1	N/A	Borrelia burgdorferi	United States	1982	tick	1	1	1	1	1	1	1	1	1	1	1	1	22	1521208	910724
B331	3	N/A	Borrelia burgdorferi	United States		human	2	2	1	2	2	2	2	2	16	54	3	1	19	1410009	904573
JD1	16	N/A	Borrelia burgdorferi	United States	1986	tick	5	7	5	1	6	1	4	9	11	7	4	1	21	1531091	922801
N40	25	N/A	Borrelia burgdorferi	United States	1988	tick	4	4	3	3	3	3	3	3	19	5	3	1	17	1339539	902191
20047	153	N/A	Borrelia garinii	France		tick_ricinus	40	25	26	36	27	34	25	31	82	15	11	3	11	1229416	906449
PBi	155	N/A	Borrelia bavariensis	Germany		human	41	26	27	37	28	35	26	32	84	16	12	4	15	2266773	904246
VS116	176	N/A	Borrelia valaisiana	Switzerland		tick	49	35	35	45	38	43	34	40	95	60	53	15	11	1322837	913294
bol26	1066	N/A	Borrelia burgdorferi	Italy	2003	human	14	1	11	119	1	1	1	10	332	6	3	1	20	1321434	170966
64b	1067	N/A	Borrelia burgdorferi	United States	2003	human	6	1	5	1	1	7	1	19	59	3	2	1	24	1485884	169176
ZS7	1068	N/A	Borrelia burgdorferi	Germany	1989	tick_ricinius	14	1	11	1	1	1	1	10	20	8	5	1	15	1345494	906707
72a	1070	N/A	Borrelia burgdorferi	United States	2003	human	9	1	1	7	1	6	1	10	14	5	3	1	19	1267789	170907
118a	1072	N/A	Borrelia burgdorferi	United States	2003	human	8	1	1	7	1	6	1	10	34	7	4	1	27	1453013	85309
29805	1073	N/A	Borrelia burgdorferi	United States	1993	tick	3	3	2	4	3	4	4	4	12	2	2	1	53	1344204	35743
94a	1074	N/A	Borrelia burgdorferi	United States	2003	human	7	6	6	1	1	5	5	5	18	7	4	1	25	1295451	169491
156a	1075	N/A	Borrelia burgdorferi	United States	2003	human	8	1	1	1	4	6	1	7	4	2	2	1	32	1469834	908814
HT59	1081	N/A	Borrelia garinii	Japan		tick_persulcatus	65	50	49	59	54	54	46	106	367	37	33	11	20	1216030	222839
N346	1082	N/A	Borrelia bavariensis	Japan		tick	153	108	110	135	76	72	115	71	386	33	29	9	42	1280991	222974
NT24	1087	N/A	Borrelia bavariensis	Japan		tick	60	45	64	54	50	46	108	45	371	29	25	10	19	1318124	906948
FujiP2	1090	N/A	Borrelia bavariensis	Japan		tick	60	45	64	54	50	46	108	45	371	29	25	10	61	1296849	223185
J-14	1117	N/A	Borrelia bavariensis	Japan		human	60	45	64	54	50	46	108	45	371	29	25	10	31	1325919	223018
J-15	1118	N/A	Borrelia bavariensis	Japan		human	146	105	105	131	131	129	111	115	381	30	26	9	48	1283014	86295
A91S	2699	N/A	Borrelia bavariensis	Netherlands	1996	human	41	26	27	37	28	35	26	32	84	16	12	4	15	1290614	905346
Arh913-2012	2700	N/A	Borrelia bavariensis	Russia	2012	tick	60	45	44	54	50	173	41	45	594	27	23	10	707	1450896	213376
Arh923-2012	2701	N/A	Borrelia bavariensis	Russia	2012	tick	56	42	41	51	47	46	38	42	128	28	24	10	157	1359624	222824
DK6	2702	N/A	Borrelia bavariensis	Denmark	1990	human	41	26	27	37	28	35	26	32	84	16	12	4	26	1246031	264747
J-20T	2707	N/A	Borrelia bavariensis	Japan		human	148	106	107	77	133	130	113	117	383	31	27	10	43	1306994	222819
Konnai-17	2708	N/A	Borrelia bavariensis	Japan	2011	tick	60	45	44	54	50	49	41	45	131	32	28	10	43	1300543	213343
Lubl25	2709	N/A	Borrelia bavariensis	Slovenia	1995	human	41	26	28	37	28	35	26	32	85	16	12	4	21	1287679	213202
PNeb	2711	N/A	Borrelia bavariensis	Germany	1988	human	41	26	27	37	28	35	26	32	84	16	12	4	15	1285902	271714
PNi	2712	N/A	Borrelia bavariensis	Germany	2000	human	41	26	27	37	28	35	26	32	84	16	12	4	21	1236164	222881
PRab	2713	N/A	Borrelia bavariensis	Austria	1994	human	41	26	27	37	28	35	26	32	84	16	12	4	59	1250677	52347
Prm965-2013	2714	N/A	Borrelia bavariensis	Russia	2013	tick	144	103	43	130	128	127	110	42	374	34	30	9	52	1307240	224675
Prm7019-12	2715	N/A	Borrelia bavariensis	Russia	2012	tick	317	282	43	282	291	313	270	281		35	31	9	57	1263897	213415
Prm7564	2716	N/A	Borrelia bavariensis	Russia		tick	56	42	41	51	47	149	38	42	433	28	24	10	51	1387681	213132
Prm7569	2717	N/A	Borrelia bavariensis	Russia		tick	144	103	43	130	128	127	110	42	374	34	30	9	82	1326003	222974
PRof	2718	N/A	Borrelia bavariensis	Germany	1989	human	41	26	27	37	28	35	26	32	84	16	12	4	31	1282460	213145
PTrob	2719	N/A	Borrelia bavariensis	Slovenia	1988	human	41	26	28	37	28	35	26	32	85	16	12	4	32	1294116	132397
PWin	2720	N/A	Borrelia bavariensis	Germany	1987	human	41	26	27	37	28	35	26	32	84	16	12	4	35	1308318	206236
PZwi	2721	N/A	Borrelia bavariensis	Germany	1994	human	41	26	28	37	28	35	26	32	85	16	12	4	29	1259118	206265
Ekb704-11	2724	N/A	Borrelia garinii	Russia	2011	tick_persulcatus	40	25	26	36	122	34	25	49	364	15	11	3	28	1270199	688964
Ekb701-11	2725	N/A	Borrelia garinii	Russia	2011	tick_persulcatus	171	134	78	149	149	120	131	141	431	17	13	5	74	1345473	213268
Ekb706-11	2726	N/A	Borrelia garinii	Russia	2011	tick_persulcatus	171	134	78	149	149	120	131	141	431	17	13	5	43	1311516	680037
Ekb712-11	2727	N/A	Borrelia garinii	Russia	2011	tick	67	51	51	61	56	55	47	51	154	36	32	12	18	1192446	677412
J-21	2729	N/A	Borrelia garinii	Japan		human	58	43	42	52	48	47	39	43	127	38	34	12	31	1241898	223430
Malouvrh	2731	N/A	Borrelia garinii	Slovenia	2006	human	43	28	30	90	87	36	28	34	180	25	21	6	20	1239385	222840
PBes	2732	N/A	Borrelia garinii	Germany	1989	human	95	74	34	96	89	78	77	85	251	39	35	7	28	1171391	213141
PBr	2733	N/A	Borrelia garinii	Germany	1985	human	48	34	34	44	37	42	33	39	244	13	9	3	42	1256103	94968
PFr	2734	N/A	Borrelia garinii	Germany	1995	human	48	34	34	44	37	42	33	39	244	13	9	3	494	1867943	44724
PHc	2735	N/A	Borrelia garinii	Germany	1996	human	42	27	29	38	29	36	27	33	86	22	18	6	55	1240522	207825
PHez	2736	N/A	Borrelia garinii	Germany	1994	human	42	27	29	38	29	36	27	33	86	22	18	6	37	1202470	213068
PKi	2737	N/A	Borrelia garinii	Germany	1992	human	99	77	81	91	88	84	82	33	245	40	36	8	33	1221178	234794
PMe	2738	N/A	Borrelia garinii	Germany	1988	human	112	80	78	99	81	39	79	87	246	18	14	5	17	1208564	223362
PMit	2740	N/A	Borrelia garinii	Germany	1997	human	42	27	29	92	29	36	27	33	177	22	18	6	42	1271049	80881
PNov	2741	N/A	Borrelia garinii	Slovenia	1990	human	43	28	30	90	87	36	28	34	180	25	21	6	37	1261616	222829
POhm	2742	N/A	Borrelia garinii	Germany	1991	human	42	27	29	38	29	36	27	33	86	22	18	6	60	1270016	94172
PSoR	2743	N/A	Borrelia garinii	Germany	1989	human	42	27	29	38	29	36	27	33	86	22	18	6	24	1224210	223019
PStg	2744	N/A	Borrelia garinii	Germany	1996	human	43	28	30	90	82	36	28	34	179	24	20	6	25	1146002	222834
PUI	2745	N/A	Borrelia garinii	Germany	1999	human	112	80	78	96	81	39	145	33	578	23	19	6	33	1262295	223579
Tmsk1187-2013	2746	N/A	Borrelia garinii	Russia	2013	tick_pavlovskyi	193	76	34	165	172	180	149	164	614	41	9	3	22	1199484	223087
Tmsk1188-2013	2747	N/A	Borrelia garinii	Russia	2013	tick_pavlovskyi		157	141	163	173	54	150	165		42	37	11	13	1193909	692730
Tmsk1190-2013	2747	N/A	Borrelia garinii	Russia	2013	tick_pavlovskyi	192	80	78	164	171	179	148	33	613	21	17	5	32	1257479	223068
Tmsk1189-2013	2748	N/A	Borrelia garinii	Russia	2013	tick	195	158	142	149	108	181	151	166	616	19	15	5	89	1310607	131646
Tmsk1192-2013	2750	N/A	Borrelia garinii	Russia	2013	tick	112	80	140	96	149	178	147	87	612	20	16	5	42	1272267	214846
Tmsk1193-2013	2751	N/A	Borrelia garinii	Russia	2013	tick_pavlovskyi		159		166		182	42			43	38	3	474	1343086	3479
Tmsk1218-2013	2752	N/A	Borrelia garinii	Russia	2013	tick	196	160	144	91	149	183	152	168	618	21	17	5	43	1226251	666010
FNG1-9	2753	N/A	Borrelia garinii	Norway	2017	tick_uriae	185	147	134	160	34	170	144	161	575	14	10	3	32	1164914	223121
17-63	2754	N/A	Borrelia garinii	Norway	2017	tick_uriae		190	195	36	208	216	181	266		44	39	3	28	1120632	160072
17-59N1	2755	N/A	Borrelia garinii	Norway	2017	tick_uriae	185	147	134	160	34	170	144	161	575	14	10	3	23	1127244	197894
17-58N4	2756	N/A	Borrelia garinii	Norway	2017	tick_uriae	185	147	134	160	34	170	144	225	804	14	10	3	23	1173052	223067
17-29-22-5	2757	N/A	Borrelia garinii	Norway	2017	tick_uriae	185	147	134	160	34	170	144	161	575	14	10	3	37	1134659	122593
HO14	2761	N/A	Borrelia japonica	Japan		tick	178	124	117	142	140	140	121	132	453	48	43	-	42	1172961	696045
K78	2765	N/A	Borrelia afzelii	Austria	2014	human	109	94	24	34	21	29	99	28	335	10	7	2	14	1309078	905949
PKo	2767	N/A	Borrelia afzelii	Germany	1984	human	36	24	23	29	20	28	23	29	71	11	7	2	18	1404288	903609
BO23	2768	N/A	Borrelia afzelii	Germany	1995	human	109	24	23	32	25	32	23	29	698	11	7	2	32	1259498	905394
ACA-1	2769	N/A	Borrelia afzelii	Sweden		human	37	24	24	89	22	220	23	28		10	7	2	16	1353819	436767
DN127-Cl9-2_P7	2773	N/A	Borrelia bissettiae	USA		tick	117	69	68	102	99	74	83	89		52	47	-	17	1403443	900755
B31_NRZ	2775	N/A	Borrelia burgdorferi	United States	1982	tick	1	1	1	1	1	1	1	1	1	1	1	1	13	1341182	909921
PAbe	2778	N/A	Borrelia burgdorferi	Germany	1997	human	1	1	1	1	1	1	1	1	1	1	1	1	11	1301554	910728
PAli	2779	N/A	Borrelia burgdorferi	Germany	1994	human	1	1	1	1	1	1	1	1	1	1	1	1	12	1288112	909921
MM1	2780	N/A	Borrelia burgdorferi	United States	1983	animal_mouse	7	6	236	265	1	5	5	5	928	53	48	1	16	1280240	908512
FDAARGOS_196	2784	N/A	Borrelia burgdorferi	United States	1981	tick	1	1	1	1	1	1	1	1	1	1	1	1	12	1340423	911226
ca_11_2a	2792	N/A	Borrelia burgdorferi	United States	1985	tick_pacificus	8	1		120	1	18	1	7		9	6	1	26	1294354	83077
WI91_23	2793	N/A	Borrelia burgdorferi	United States	1991	bird	12	2	1	2	1	16	2	2	228	4	3	1	54	1427907	36967
80a	2795	N/A	Borrelia burgdorferi	United States		human		5	4	6	1	6	1	6		55	2	1	178	1732051	51018
CIP 103362	2796	N/A	Borrelia garinii	France	1992	tick_ricinus	40	25	26	36	27	34	25	31	82	15	11	3	12	1156110	905638
935	2797	N/A	Borrelia garinii	South Korea	1993	tick_persulcatus	242	203	29	215	221	232	196	216	737	56	49	11	7	1176739	918136
Far04	2798	N/A	Borrelia garinii	Denmark		puffin	185	147	134	160	34	170	144	161	575	14	10	3	39	1126518	43592
MN14-1420	2799	N/A	Borrelia mayonii	USA	2014	human	218	182	166	191	201	209	174	193	674	57	50	14	16	1311545	904387
MN14-1539	2800	N/A	Borrelia mayonii	USA	2014	human	218	182	166	191	202	209	174	193	675	57	50	14	15	1302058	904387
A14S	2801	N/A	Borrelia spielmanii	Netherlands	1992	human	94	72	71	84	80	75	72	76	159	58	51	13	43	1247407	178845
PLad	N/A	GCA_014525705.1	Borrelia bavariensis	Germany	2000	human	41	26	27	37	28	35	26	32	84	16	12	4	18	1304832	904930
PBN	N/A	GCA_014525745.1	Borrelia bavariensis	Germany	1999	human	41	26	27	37	28	35	26	32	84	16	12	4	16	1272664	902196
PHerI	N/A	GCA_014525755.1	Borrelia bavariensis	Germany	1989	human	41	26	27	37	28	35	26	32	84	16	12	4	13	1287006	905236
PBar	N/A	GCA_014525785.1	Borrelia bavariensis	Germany	1988	human	41	26	27	37	28	35	26	32	84	16	12	4	16	1282080	904602
PBaeII	N/A	GCA_014525805.1	Borrelia bavariensis	Germany	1990	human	41	26		37	28	35	26	32		16	12	4	18	1239947	894779
PBaeI	N/A	GCA_014525815.1	Borrelia bavariensis	Germany	1990	human	41	26	27	37	28	35	26	32	84	16	12	4	19	1258731	905408
61VB2	N/A	GCA_014526025.1	Borrelia bavariensis	Germany		tick	41	26	27	37	28	35	26	32	84	16	12	4	33	1244033	905344
TWA	N/A	GCA_017910995.1	Borrelia garinii	Germany	1989	tick	43	28	30	90	82	36	28	34	179	24	20	6	99	1272106	212896
TSK5	N/A	GCA_017911015.1	Borrelia garinii	Slovakia	2014	tick	43	28	30	39		36	28	34		71	62	6	113	1259493	634541
IPT144	N/A	GCA_017911025.1	Borrelia garinii	France	2005	tick	42	27	29	38	29	36	27	33	86	22	18	6	222	1329149	213101
IPT14	N/A	GCA_017911065.1	Borrelia valaisiana	France	2003	tick	49	35	35	45	38	43	35	40	96	60	53	15	234	1298163	913746
TSK39	N/A	GCA_017911175.1	Borrelia garinii	Slovakia	2014	tick	42	27	29	38	29	36	27	33	86	22	18	6	234	1362288	391895
T17b	N/A	GCA_017911215.1	Borrelia garinii	Germany	1984	tick	43	28	30	90	87	36	28	34	180	25	21	6	99	1249902	179565
TLSII	N/A	GCA_017911225.1	Borrelia garinii	Germany	1984	tick	43	28	30	90	87	36	28	34	180	25	21	6	74	1235418	213318
T24	N/A	GCA_017911275.1	Borrelia garinii	Germany	1984	tick	48	34	34	44	37	42	33	39	244	13	9	3	99	1271108	692729
IPT96	N/A	GCA_017911295.1	Borrelia garinii	France	2004	tick	48	34	34	44	37	42	33	39	244	13	9	3	147	1279448	392206
IPT92	N/A	GCA_017911315.1	Borrelia burgdorferi	France	2004	tick	14	1	11	1	1	1	1	10	20	8	5	1	108	1288758	224633
L8	N/A	GCA_017911325.1	Borrelia garinii	Germany	1986	tick	42	27	29	38	29	36	27	33	86	22	18	6	125	1267211	213109
IPT91	N/A	GCA_017911375.1	Borrelia garinii	France	2004	tick	48	34	34	44	37	42	33	39	244	13	9	3	161	1321454	391670
IPT89	N/A	GCA_017911385.1	Borrelia garinii	France	2004	tick	42	27	29	38	29	36	27	33	86	22	18	6	92	1240995	392096
IPT85	N/A	GCA_017911415.1	Borrelia valaisiana	France	2004	tick	49	35	35	45	38	43	35	40	96	59	52	15	131	1270384	923070
IPT77	N/A	GCA_017911445.1	Borrelia burgdorferi	France	2004	tick	15	9	12	8	1	11	8	16	24	69	1	1	155	1233930	227097
IPT76	N/A	GCA_017911475.1	Borrelia garinii	France	2004	tick	43	28	30	39	30	36	28	34	88	71	62	6	231	1401001	178988
IPT34	N/A	GCA_017911495.1	Borrelia garinii	France	2003	tick	47	32	33	42	35	88	32	36	189	101	80	3	223	1242423	213260
IPT75	N/A	GCA_017911505.1	Borrelia garinii	France	2004	tick	42	27	29	38	29	36	27	33	86	107	85	-	179	1281501	213195
IPT32	N/A	GCA_017911535.1	Borrelia garinii	France	2003	tick	42	27	29	38	29	36	27	33	86	102	18	6	690	1681919	69008
IPT74	N/A	GCA_017911545.1	Borrelia garinii	France	2004	tick	44		31	40	31	37	29	35		22	18	6	644	1506238	8559
IPT31	N/A	GCA_017911575.1	Borrelia valaisiana	France	2003	tick	50	36	36	45	38	44	35	40	97	59	52	15	282	1384834	912950
IPT201	N/A	GCA_017911585.1	Borrelia valaisiana	France	2006	tick	50	39	36	45	38	44	35	40	102	60	53	15	197	1292819	913300
IPT200	N/A	GCA_017911615.1	Borrelia garinii	France	2006	tick	42	27	29	38	29	36	27	33	86	103	81	6	144	1204483	392522
IPT189	N/A	GCA_017911635.1	Borrelia garinii	France	2006	tick	43	28	30	39	30	36	28	34	88	71	62	6	540	1541138	30426
IPT188	N/A	GCA_017911665.1	Borrelia valaisiana	France	2006	tick	50	36	36	45	38	44	35	40	97	59	52	15	229	1364071	699840
IPT195	N/A	GCA_017911675.1	Borrelia garinii	France	2006	tick	43	28	30	39	30	36	28	34	88	71	62	6	681	1614128	58708
IPT186	N/A	GCA_017911715.1	Borrelia valaisiana	France	2006	tick	50	36	36	45	38	44	35	40	97	59	52	15	117	1315139	699448
IPT177	N/A	GCA_017911735.1	Borrelia valaisiana	France	2005	tick	50	36	36	45	38	44	35	40	97	59	52	15	320	1381204	213326
IPT184	N/A	GCA_017911745.1	Borrelia valaisiana	France	2006	tick	50	39	36	45	38	44	35	40	102	60	53	15	197	1281816	913531
IPT178	N/A	GCA_017911775.1	Borrelia garinii	France	2005	tick	48	34	34	44	37	42	33	39	244	13	9	3	225	1338486	391090
IPT176	N/A	GCA_017911785.1	Borrelia garinii	France	2005	tick	47	73	33	42	91	76	32	36	187	74	64	3	243	1303765	213347
IPT174	N/A	GCA_017911835.1	Borrelia valaisiana	France	2005	tick	49	35	35	45	38	43	35	40	96	104	82	15	200	1262728	913452
IPT167	N/A	GCA_017911845.1	Borrelia garinii	France	2005	tick	42	27	29	38	29	36	27	33	86	22	18	6	476	1445293	178778
IPT161	N/A	GCA_017911865.1	Borrelia garinii	France	2005	tick	43	28	30	39	30	36	28	34	88	71	62	6	190	1308251	213187
IPT160	N/A	GCA_017911915.1	Borrelia valaisiana	France	2005	tick	49	35	35	45	38	43	35	40	96	60	53	15	317	1380585	221708
IPT150	N/A	GCA_017911945.1	Borrelia garinii	France	2005	tick	43	28	30	39	30	36	28	34	88	71	62	6	303	1352435	179125
IPT158	N/A	GCA_017911955.1	Borrelia garinii	France	2005	tick	43	28	30	39	30	36	28	34	88	71	62	6	209	1330948	213213
IPT155	N/A	GCA_017911995.1	Borrelia garinii	France	2005	tick	44	29	31	40	31	37	80	35	184	105	83	6	747	1675817	41314
IPT145	N/A	GCA_017912015.1	Borrelia garinii	France	2005	tick	43	28	30	39	30	36	28	34	88	71	62	6	266	1343911	178006
IPT139	N/A	GCA_017912035.1	Borrelia garinii	France	2004	tick	45	30	32	41	32	38	30	36	90	66	58	3	56	1178336	213240
IPT134	N/A	GCA_017912055.1	Borrelia garinii	France	2004	tick	43	28	30	90	82	36	28	34	179	24	20	6	92	1274130	846235
IPT136	N/A	GCA_017912065.1	Borrelia garinii	France	2004	tick	43	28	30	90	82	36	28	34	179	24	20	6	215	1300947	392133
IPT123	N/A	GCA_017912085.1	Borrelia garinii	France	2004	tick	48	34	34	44	37	42	33	39	244	13	9	3	124	1290363	213148
IPT121	N/A	GCA_017912115.1	Borrelia valaisiana	France	2004	tick	42;50	27;38		45		44				60	53	15	459	1539679	3659
IPT116	N/A	GCA_017912135.1	Borrelia garinii	France	2004	tick	40	25	26	36	27	34	25	31	82	15	11	3	274	1352228	213118
IPT114	N/A	GCA_017912175.1	Borrelia garinii	France	2004	tick	43	28	30	39	30	36	28	34	88	71	62	6	82	1237553	213211
IPT108	N/A	GCA_017912185.1	Borrelia garinii	France	2004	tick	40	25	26	36	27	34	25	31	82	15	11	3	129	1268583	692445
IPT111	N/A	GCA_017912205.1	Borrelia valaisiana	France	2004	tick	49	35	35	46	38	43	35	40	98	108	86	16	212	1307237	699375
IBS9	N/A	GCA_017912235.1	Borrelia garinii	France	2001	human	42	27	29	38	29	36	27	33	86	22	18	6	112	1226727	213613
IPT106	N/A	GCA_017912255.1	Borrelia garinii	France	2004	tick	112	80	78	99	81	39	79	87	246	18	14	5	297	1297884	179047
IBS7	N/A	GCA_017912275.1	Borrelia garinii	France	1999	human	112	80	78	99	81	39	79	87	246	18	14	5	87	1211038	680592
IBS8	N/A	GCA_017912295.1	Borrelia garinii	France	2000	human	95	74	34	96	89	78	77	85	251	39	35	7	66	1174557	213098
IBS59	N/A	GCA_017912305.1	Borrelia bavariensis	France		human	41	26	27	37	28	35	26	32	84	16	12	4	79	1248022	271754
IBS6	N/A	GCA_017912335.1	Borrelia garinii	France	1998	human	42	27	29	92	29	36	27	33	177	22	18	6	128	1271693	213199
IBS35	N/A	GCA_017912345.1	Borrelia garinii	France	2010	human	42	27	29	38	29	36	27	82	173	106	84	5	104	1267622	213208
IBS20	N/A	GCA_017912375.1	Borrelia garinii	France	2008	human	41	26	28	37	28	35	26	32	85	16	12	4	159	1239280	271547
IBS29	N/A	GCA_017912395.1	Borrelia garinii	France	2009	human	112	80	78	99	81	39	79	87	246	18	14	5	86	1218436	272198
IBS3	N/A	GCA_017912405.1	Borrelia garinii	France	1997	human	41	26	27	37	28	35	26	32	84	16	12	4	144	1269967	271622
IBS18	N/A	GCA_017912435.1	Borrelia garinii	France	2008	human	42	27	29	38	29	36	27	33	86	22	18	6	78	1225209	724674
IBS2	N/A	GCA_017912455.1	Borrelia garinii	France	1997	human	112	80	78	99	81	39	79	87	246	18	14	5	199	1237206	681067
103B2	N/A	GCA_017912495.1	Borrelia garinii	Germany	1988	tick	42	27	29	92	29	36	27	33	177	22	18	6	59	1123704	213098
3B56	N/A	GCA_017912515.1	Borrelia garinii	Germany		tick	42		29	38	29					100	79	6	1391	1685592	2130
SV1	N/A	GCA_000181875.2	Borrelia finlandensis	Finland	2008	tick_ricinius	161	8	10	10	9	137	7	129	414	109	87	-	16	1281782	179974
IPT102	N/A	GCA_018282055.1	Borrelia valaisiana	France	2004	tick	49	35	35	45	38	43	35	40	96	104	82	15	27	1254789	913137
A104S	N/A	GCA_018831565.1	Borrelia bavariensis	Netherlands	1996	human	41	26	27	37	28	35	26	32	84	16	12	4	14	1315446	902339
Bb16-93	N/A	GCA_002995865.1	Borrelia burgdorferi	Canada	2016	tick	155	5	4	1	5	197	1	12	641	68	3	1	44	1326773	902774
Bb16-60-1	N/A	GCA_002995885.1	Borrelia burgdorferi	Canada	2016	tick	18	12	1	11	2	15	1	2	29	92	4	1	50	1306795	912332
Bb16-49	N/A	GCA_002995905.1	Borrelia burgdorferi	Canada	2016	tick	8	1	1	1	4	16	1	7	32	4	3	1	58	1308429	909772
Bb16-71-2	N/A	GCA_002995915.1	Borrelia burgdorferi	Canada	2016	tick	4	4	3	19	3	3	3	3	44	5	3	1	50	1309226	899098
Bb16-66	N/A	GCA_002995935.1	Borrelia burgdorferi	Canada	2016	tick	107	2	1	95	2	18	4	3	237	78	3	1	36	1273931	902716
Bb16-54	N/A	GCA_002995965.1	Borrelia burgdorferi	Canada	2016	tick	244	2	1	2	1	16	4	2	741	96	4	1	54	1310911	903176
Bb16-250	N/A	GCA_002995985.1	Borrelia burgdorferi	Canada	2016	tick	3	3	2	4	3	4	4	4	12	2	2	1	37	1294902	902872
Bb16-47	N/A	GCA_002996005.1	Borrelia burgdorferi	Canada	2016	tick	19	1	5	1	2	1	1	10	30	95	76	1	49	1312590	909965
Bb16-268	N/A	GCA_002996025.1	Borrelia burgdorferi	Canada	2016	tick	9	1	1	7	1	6	1	10	14	5	3	1	39	1245126	909876
Bb16-249	N/A	GCA_002996045.1	Borrelia burgdorferi	Canada	2016	tick	8	1	1	1	4	6	1	7	4	2	2	1	57	1339285	906016
Bb16-193-2	N/A	GCA_002996085.1	Borrelia burgdorferi	Canada	2016	tick	2	2	1	2	2	2	2	2	16	54	3	1	72	1347410	902543
Bb16-178-2	N/A	GCA_002996105.1	Borrelia burgdorferi	Canada	2016	tick	3	3	2	4	3	4	4	4	12	2	2	1	34	1272906	903046
Bb16-182	N/A	GCA_002996125.1	Borrelia burgdorferi	Canada	2016	tick	4	1		1	1	6	1	7		2	2	1	49	1329776	909674
Bb16-175	N/A	GCA_002996145.1	Borrelia burgdorferi	Canada	2016	tick	4	1	1	1	1	6	1	7	3	2	2	1	52	1327503	903144
Bb16-174	N/A	GCA_002996165.1	Borrelia burgdorferi	Canada	2016	tick	7	6	12	1	1	5	5	5	37	7	4	1	41	1257349	910083
Bb16-163	N/A	GCA_002996175.1	Borrelia burgdorferi	Canada	2016	tick	1	1	1	1	1	1	1	1	1	1	1	1	61	1386092	910351
Bb16-170	N/A	GCA_002996185.1	Borrelia burgdorferi	Canada	2016	tick	4	1	1	1	1	6	1	7	3	2	2	1	52	1328922	903062
Bb16-149	N/A	GCA_002996225.1	Borrelia burgdorferi	Canada	2016	tick	4	1	1	1	1	6	1	7	3	2	2	1	51	1330081	903159
Bb16-145	N/A	GCA_002996245.1	Borrelia burgdorferi	Canada	2016	tick	4	4	3	3	3	3	3	3	19	5	3	1	40	1319731	902450
Bb16-135	N/A	GCA_002996265.1	Borrelia burgdorferi	Canada	2016	tick	14	1	5	2	2	1	1	10	530	93	48	1	49	1282451	910205
Bb16-142	N/A	GCA_002996275.1	Borrelia burgdorferi	Canada	2016	tick	4	1	1	1	1	6	1	7	3	2	2	1	54	1312984	907013
Bb16-139	N/A	GCA_002996285.1	Borrelia burgdorferi	Canada	2016	tick	3	3	2	2	3	4	4	4	221	2	2	1	42	1296554	902881
Bb16-133	N/A	GCA_002996305.1	Borrelia burgdorferi	Canada	2016	tick	4	4	3	3	3	21	6	3	43	5	3	1	44	1274264	902882
Bb16-130	N/A	GCA_002996345.1	Borrelia burgdorferi	Canada	2016	tick	4	4	3	3	3	21	6	3	43	5	3	1	48	1246332	902435
Bb16-128	N/A	GCA_002996365.1	Borrelia burgdorferi	Canada	2016	tick	4	4	3	3	3	21	6	3	43	5	3	1	45	1278399	902646
Bb16-122	N/A	GCA_002996385.1	Borrelia burgdorferi	Canada	2016	tick	23	1	17	20	2	1	1	10	55	7	4	1	47	1335473	909992
Bb16-112	N/A	GCA_002996395.1	Borrelia burgdorferi	Canada	2016	tick	107	2	1	95	2	18	4	3	237	78	3	1	39	1286661	902747
Bb16-110	N/A	GCA_002996405.1	Borrelia burgdorferi	Canada	2016	tick	244	2	1	2	1	16	4	2	741	96	4	1	49	1280782	902945
Bb16-111	N/A	GCA_002996445.1	Borrelia burgdorferi	Canada	2016	tick	18	12	1	11	2	15	1	2	29	7	4	1	51	1300242	903043
Bb16-90-2	N/A	GCA_002996465.1	Borrelia burgdorferi	Canada	2016	tick	20	4	3	3	3	18	3	3	229	55	2	1	46	1294356	899030
Bb16-87	N/A	GCA_002996475.1	Borrelia burgdorferi	Canada	2016	tick	8	1	1	1	5	6	1	7	740	4	3	1	48	1259056	905868
Bb16-85	N/A	GCA_002996485.1	Borrelia burgdorferi	Canada	2016	tick	20	4	3	3	3	3	3	3	31	5	3	1	48	1308265	902830
Bb16-105	N/A	GCA_002996525.1	Borrelia burgdorferi	Canada	2016	tick	8	1	1	1	4	16	1	7	32	4	3	1	54	1294380	909754
Bb16-80	N/A	GCA_002996545.1	Borrelia burgdorferi	Canada	2016	tick	8	1	15	94	2	20	96	7	268	4	3	1	38	1335835	909757
Bb16-74-1	N/A	GCA_002996565.1	Borrelia burgdorferi	Canada	2016	tick	14	1	5	2	2	1	1	10	530	93	48	1	57	1323861	910366
Bb16-62	N/A	GCA_002996585.1	Borrelia burgdorferi	Canada	2016	tick	18	12	1	11	2	15	1	2	29	7	4	1	46	1293476	900013
Bb16-59-1	N/A	GCA_002996605.1	Borrelia burgdorferi	Canada	2016	tick	8	1	15	8	12	20	1	7	51	3	2	1	49	1359823	909679
Bb16-57-1	N/A	GCA_002996625.1	Borrelia burgdorferi	Canada	2016	tick	18	12	1	11	2	15	1	2	29	92	4	1	47	1295810	912601
Bb16-55-1	N/A	GCA_002996645.1	Borrelia burgdorferi	Canada	2016	tick	7	6	12	1	2	5	5	5	46	94	75	1	45	1291088	910063
Bb16-52	N/A	GCA_002996685.1	Borrelia burgdorferi	Canada	2016	tick	20	4	3	3	3	3	3	3	31	5	3	1	46	1298715	902473
Bb16-33-3	N/A	GCA_002996705.1	Borrelia burgdorferi	Canada	2016	tick	5	5	4	114	1	15	1	6	302	95	76	1	34	1250952	902806
Bb16-202	N/A	GCA_002996715.1	Borrelia burgdorferi	Canada	2016	tick	2	2	1	2	2	2	2	2	16	54	3	1	60	1343160	902430
Bb16-188	N/A	GCA_002996745.1	Borrelia burgdorferi	Canada	2016	tick	8	1	1	1	4	6	1	7	4	2	2	1	58	1316839	902869
Bb16-186	N/A	GCA_002996785.1	Borrelia burgdorferi	Canada	2016	tick	4	1	1	1	1	6	1	7	3	2	2	1	52	1299537	902759
Bb16-184	N/A	GCA_002996795.1	Borrelia burgdorferi	Canada	2016	tick	4	1	1	1	1	6	1	7	3	2	2	1	54	1341302	903198
Bb16-183	N/A	GCA_002996845.1	Borrelia burgdorferi	Canada	2016	tick	8	1	1	1	4	6	1	7	4	2	2	1	66	1301358	902934
Bb16-181	N/A	GCA_002996865.1	Borrelia burgdorferi	Canada	2016	tick	4	4	3	3	3	3	3	3	19	5	3	1	43	1305905	902480
Bb16-178-1	N/A	GCA_002996895.1	Borrelia burgdorferi	Canada	2016	tick	4	1	1	1	1	6	1	7	3	2	2	1	54	1336961	902948
Bb16-150	N/A	GCA_002996925.1	Borrelia burgdorferi	Canada	2016	tick	4	4	3	3	3	3	3	3	19	5	3	1	40	1324077	902272
Bb16-167	N/A	GCA_002996965.1	Borrelia burgdorferi	Canada	2016	tick	3	3	2	4	3	4	4	4	12	2	2	1	46	1309946	903104
Bb16-164	N/A	GCA_002996985.1	Borrelia burgdorferi	Canada	2016	tick	2	2		2	2	2	2	2		54	3	1	66	1363936	899509
Bb16-146	N/A	GCA_002997025.1	Borrelia burgdorferi	Canada	2016	tick	4	1	1	1	1	6	1	7	3	2	2	1	51	1308808	902999
Bb16-138	N/A	GCA_002997045.1	Borrelia burgdorferi	Canada	2016	tick	4	4	3	3	3	21	6	3	43	5	3	1	44	1268851	902392
Bb16-132	N/A	GCA_002997065.1	Borrelia burgdorferi	Canada	2016	tick	3	3	2	2	3	4	4	4	221	2	2	1	39	1295269	903184
Bb16-136	N/A	GCA_002997085.1	Borrelia burgdorferi	Canada	2016	tick	12	2	1	2	1	16	76	2	227	78	3	1	47	1294729	903319
Bb16-134	N/A	GCA_002997105.1	Borrelia burgdorferi	Canada	2016	tick	4	4	3	3	3	21	6	3	43	5	3	1	41	1270078	902524
Bb16-23-2	N/A	GCA_002997145.1	Borrelia burgdorferi	Canada	2016	tick	7	6	12	1	2	5	5	5	46	94	75	1	47	1300024	910005
Bb16-126	N/A	GCA_002997165.1	Borrelia burgdorferi	Canada	2016	tick	4	4	3	3	3	21	6	3	43	2	2	1	39	1287181	902186
Bb16-22-2	N/A	GCA_002997185.1	Borrelia burgdorferi	Canada	2016	tick	23	1	17	20	2	1	1	10	55	96	4	1	56	1330695	909902
Bb16-17-1	N/A	GCA_002997205.1	Borrelia burgdorferi	Canada	2016	tick	3	3	2	2	3	4	4	4	221	2	2	1	38	1294809	902885
Bb16-16-1	N/A	GCA_002997245.1	Borrelia burgdorferi	Canada	2016	tick	7	6	12	1	2	5	5	5	46	94	75	1	38	1272549	910101
Bb16-15-2	N/A	GCA_002997265.1	Borrelia burgdorferi	Canada	2016	tick	7	6	12	1	2	5	5	5	46	94	75	1	45	1287751	909692
Bb16-10-2	N/A	GCA_002997285.1	Borrelia burgdorferi	Canada	2016	tick	8	1	1	1	4	16	1	7	32	4	3	1	50	1294153	909609
FP1	N/A	SRR3439762	Borrelia afzelii	China		human	35	24	23	49	44	27	23	28	106	98	7	2	199	1189811	118798
QX-S13	N/A	SRR3439770	Borrelia yangtzensis	China		mouse	82	61	60	73	68	68	61	64	149	99	78	17	260	1203538	179018
PD91	N/A	SRR3439941	Borrelia garinii	China		human	60	45	44	54	50	46		45		97	77	10	203	1205049	92707

### Sheet: Sheet1
BIGSdb ID	pubMLST /Genbank ID	Accession	isolate	species	country	year	source	clpA	clpX	nifS	pepX	pyrG	recG	rplB	uvrA	ST (MLST)	ospA Allele	OspA Variant	OspA IST	dbpA	ospC	Contigs	Total length (bp)	N50 contig length (L50) (bp)
671	ASM1828205v1	GCA_018282055.1	IPT102	Borrelia valaisiana	France	2004	tick	49	35	35	45	38	43	35	40	96	104	82	15	103		27	1254789	913137
670	ASM1791249v1	GCA_017912495.1	103B2	Borrelia garinii	Germany	1988	tick	42	27	29	92	29	36	27	33	177	22	18	6	31	33	59	1123704	213098
669	ASM1791245v1	GCA_017912455.1	IBS2	Borrelia garinii	France	1997	human	112	80	78	99	81	39	79	87	246	18	14	5	31	32	199	1237206	681067
668	ASM1791243v1	GCA_017912435.1	IBS18	Borrelia garinii	France	2008	human	42	27	29	38	29	36	27	33	86	22	18	6	71	60	78	1225209	724674
667	ASM1791240v1	GCA_017912405.1	IBS3	Borrelia garinii	France	1997	human	41	26	27	37	28	35	26	32	84	16	12	4	43	53	144	1269967	271622
666	ASM1791239v1	GCA_017912395.1	IBS29	Borrelia garinii	France	2009	human	112	80	78	99	81	39	79	87	246	18	14	5	31	32	86	1218436	272198
665	ASM1791237v1	GCA_017912375.1	IBS20	Borrelia garinii	France	2008	human	41	26	28	37	28	35	26	32	85	16	12	4	43	53	159	1239280	271547
664	ASM1791234v1	GCA_017912345.1	IBS35	Borrelia garinii	France	2010	human	42	27	29	38	29	36	27	82	173	106	84	5	31	33	104	1267622	213208
663	ASM1791233v1	GCA_017912335.1	IBS6	Borrelia garinii	France	1998	human	42	27	29	92	29	36	27	33	177	22	18	6		33	128	1271693	213199
661	ASM1791229v1	GCA_017912295.1	IBS8	Borrelia garinii	France	2000	human	95	74	34	96	89	78	77	85	251	39	35	7	28	30	66	1174557	213098
660	ASM1791227v1	GCA_017912275.1	IBS7	Borrelia garinii	France	1999	human	112	80	78	99	81	39	79	87	246	18	14	5	31	32	87	1211038	680592
659	ASM1791225v1	GCA_017912255.1	IPT106	Borrelia garinii	France	2004	tick	112	80	78	99	81	39	79	87	246	18	14	5	31	32	297	1297884	179047
658	ASM1791223v1	GCA_017912235.1	IBS9	Borrelia garinii	France	2001	human	42	27	29	38	29	36	27	33	86	22	18	6	71	60	112	1226727	213613
657	ASM1791220v1	GCA_017912205.1	IPT111	Borrelia valaisiana	France	2004	tick	49	35	35	46	38	43	35	40	98	108	86	16			212	1307237	699375
656	ASM1791218v1	GCA_017912185.1	IPT108	Borrelia garinii	France	2004	tick	40	25	26	36	27	34	25	31	82	15	11	3	19	22	129	1268583	692445
655	ASM1791217v1	GCA_017912175.1	IPT114	Borrelia garinii	France	2004	tick	43	28	30	39	30	36	28	34	88	71	62	6	33		82	1237553	213211
654	ASM1791213v1	GCA_017912135.1	IPT116	Borrelia garinii	France	2004	tick	40	25	26	36	27	34	25	31	82	15	11	3	19	22	274	1352228	213118
653	ASM1791208v1	GCA_017912085.1	IPT123	Borrelia garinii	France	2004	tick	48	34	34	44	37	42	33	39	244	13	9	3	18	21	124	1290363	213148
652	ASM1791206v1	GCA_017912065.1	IPT136	Borrelia garinii	France	2004	tick	43	28	30	90	82	36	28	34	179	24	20	6	33	36	215	1300947	392133
651	ASM1791205v1	GCA_017912055.1	IPT134	Borrelia garinii	France	2004	tick	43	28	30	90	82	36	28	34	179	24	20	6	33	36	92	1274130	846235
650	ASM1791203v1	GCA_017912035.1	IPT139	Borrelia garinii	France	2004	tick	45	30	32	41	32	38	30	36	90	66	58	3	92		56	1178336	213240
649	ASM1791201v1	GCA_017912015.1	IPT145	Borrelia garinii	France	2005	tick	43	28	30	39	30	36	28	34	88	71	62	6	33		266	1343911	178006
648	ASM1791199v1	GCA_017911995.1	IPT155	Borrelia garinii	France	2005	tick	44	29	31	40	31	37	80	35	184	105	83	6	30		747	1675817	41314
647	ASM1791195v1	GCA_017911955.1	IPT158	Borrelia garinii	France	2005	tick	43	28	30	39	30	36	28	34	88	71	62	6	33		209	1330948	213213
646	ASM1791194v1	GCA_017911945.1	IPT150	Borrelia garinii	France	2005	tick	43	28	30	39	30	36	28	34	88	71	62	6	33		303	1352435	179125
645	ASM1791191v1	GCA_017911915.1	IPT160	Borrelia valaisiana	France	2005	tick	49	35	35	45	38	43	35	40	96	60	53	15	103		317	1380585	221708
644	ASM1791186v1	GCA_017911865.1	IPT161	Borrelia garinii	France	2005	tick	43	28	30	39	30	36	28	34	88	71	62	6	33		190	1308251	213187
642	ASM1791184v1	GCA_017911845.1	IPT167	Borrelia garinii	France	2005	tick	42	27	29	38	29	36	27	33	86	22	18	6	71		476	1445293	178778
641	ASM1791183v1	GCA_017911835.1	IPT174	Borrelia valaisiana	France	2005	tick	49	35	35	45	38	43	35	40	96	104	82	15	103		200	1262728	913452
639	ASM1791178v1	GCA_017911785.1	IPT176	Borrelia garinii	France	2005	tick	47	73	33	42	91	76	32	36	187	74	64	3	101		243	1303765	213347
638	ASM1791177v1	GCA_017911775.1	IPT178	Borrelia garinii	France	2005	tick	48	34	34	44	37	42	33	39	244	13	9	3	18		225	1338486	391090
637	ASM1791174v1	GCA_017911745.1	IPT184	Borrelia valaisiana	France	2006	tick	50	39	36	45	38	44	35	40	102	60	53	15			197	1281816	913531
636	ASM1791173v1	GCA_017911735.1	IPT177	Borrelia valaisiana	France	2005	tick	50	36	36	45	38	44	35	40	97	59	52	15			320	1381204	213326
635	ASM1791171v1	GCA_017911715.1	IPT186	Borrelia valaisiana	France	2006	tick	50	36	36	45	38	44	35	40	97	59	52	15			117	1315139	699448
634	ASM1791167v1	GCA_017911675.1	IPT195	Borrelia garinii	France	2006	tick	43	28	30	39	30	36	28	34	88	71	62	6	33		681	1614128	58708
633	ASM1791166v1	GCA_017911665.1	IPT188	Borrelia valaisiana	France	2006	tick	50	36	36	45	38	44	35	40	97	59	52	15			229	1364071	699840
632	ASM1791163v1	GCA_017911635.1	IPT189	Borrelia garinii	France	2006	tick	43	28	30	39	30	36	28	34	88	71	62	6	29;33	35	540	1541138	30426
631	ASM1791161v1	GCA_017911615.1	IPT200	Borrelia garinii	France	2006	tick	42	27	29	38	29	36	27	33	86	103	81	6	71	60	144	1204483	392522
630	ASM1791158v1	GCA_017911585.1	IPT201	Borrelia valaisiana	France	2006	tick	50	39	36	45	38	44	35	40	102	60	53	15	104		197	1292819	913300
629	ASM1791157v1	GCA_017911575.1	IPT31	Borrelia valaisiana	France	2003	tick	50	36	36	45	38	44	35	40	97	59	52	15			282	1384834	912950
628	ASM1791154v1	GCA_017911545.1	IPT74	Borrelia garinii	France	2004	tick	44		31	40	31	37	29	35		22	18	6	30		644	1506238	8559
627	ASM1791153v1	GCA_017911535.1	IPT32	Borrelia garinii	France	2003	tick	42	27	29	38	29	36	27	33	86	102	18	6	71		690	1681919	69008
626	ASM1791150v1	GCA_017911505.1	IPT75	Borrelia garinii	France	2004	tick	42	27	29	38	29	36	27	33	86	107	85	-	31	33	179	1281501	213195
625	ASM1791149v1	GCA_017911495.1	IPT34	Borrelia garinii	France	2003	tick	47	32	33	42	35	88	32	36	189	101	80	3	101		223	1242423	213260
624	ASM1791147v1	GCA_017911475.1	IPT76	Borrelia garinii	France	2004	tick	43	28	30	39	30	36	28	34	88	71	62	6	30;33		231	1401001	178988
623	ASM1791144v1	GCA_017911445.1	IPT77	Borrelia burgdorferi	France	2004	tick	15	9	12	8	1	11	8	16	24	69	1	1			155	1233930	227097
621	ASM1791141v1	GCA_017911415.1	IPT85	Borrelia valaisiana	France	2004	tick	49	35	35	45	38	43	35	40	96	59	52	15	103		131	1270384	923070
620	ASM1791138v1	GCA_017911385.1	IPT89	Borrelia garinii	France	2004	tick	42	27	29	38	29	36	27	33	86	22	18	6	71	60	92	1240995	392096
619	ASM1791137v1	GCA_017911375.1	IPT91	Borrelia garinii	France	2004	tick	48	34	34	44	37	42	33	39	244	13	9	3	18	21	161	1321454	391670
617	ASM1791132v1	GCA_017911325.1	L8	Borrelia garinii	Germany	1986	tick	42	27	29	38	29	36	27	33	86	22	18	6	71		125	1267211	213109
616	ASM1791131v1	GCA_017911315.1	IPT92	Borrelia burgdorferi	France	2004	tick	14	1	11	1	1	1	1	10	20	8	5	1	8	6	108	1288758	224633
615	ASM1791129v1	GCA_017911295.1	IPT96	Borrelia garinii	France	2004	tick	48	34	34	44	37	42	33	39	244	13	9	3	18		147	1279448	392206
614	ASM1791127v1	GCA_017911275.1	T24	Borrelia garinii	Germany	1984	tick	48	34	34	44	37	42	33	39	244	13	9	3	18		99	1271108	692729
612	ASM1791122v1	GCA_017911225.1	TLSII	Borrelia garinii	Germany	1984	tick	43	28	30	90	87	36	28	34	180	25	21	6	27	36	74	1235418	213318
611	ASM1791121v1	GCA_017911215.1	T17b	Borrelia garinii	Germany	1984	tick	43	28	30	90	87	36	28	34	180	25	21	6	27	36	99	1249902	179565
609	ASM1791117v1	GCA_017911175.1	TSK39	Borrelia garinii	Slovakia	2014	tick	42	27	29	38	29	36	27	33	86	22	18	6	29	35	234	1362288	391895
608	ASM1791106v1	GCA_017911065.1	IPT14	Borrelia valaisiana	France	2003	tick	49	35	35	45	38	43	35	40	96	60	53	15	103		234	1298163	913746
607	ASM1791102v1	GCA_017911025.1	IPT144	Borrelia garinii	France	2005	tick	42	27	29	38	29	36	27	33	86	22	18	6	71		222	1329149	213101
606	ASM1791101v1	GCA_017911015.1	TSK5	Borrelia garinii	Slovakia	2014	tick	43	28	30	39		36	28	34		71	62	6	33		113	1259493	634541
605	ASM1791099v1	GCA_017910995.1	TWA	Borrelia garinii	Germany	1989	tick	43	28	30	90	82	36	28	34	179	24	20	6	33	36	99	1272106	212896
604	ASM1791251v1	GCA_017912515.1	3B56	Borrelia garinii	Germany		tick	42		29	38	29					100	79	6		60	1391	1685592	2130
603	ASM1791211v1	GCA_017912115.1	IPT121	Borrelia valaisiana	France	2004	tick	42;50	27;38		45		44				60	53	15	71		459	1539679	3659
588	ASM1452581v1	GCA_014525815.1	PBaeI	Borrelia bavariensis	Germany	1990	human	41	26	27	37	28	35	26	32	84	16	12	4	43		19	1258731	905408
452	ASM1883156v1	GCA_018831565.1	A104S	Borrelia bavariensis	Netherlands	1996	human	41	26	27	37	28	35	26	32	84	16	12	4	43	53	14	1315446	902339
451	ASM1791230v1	GCA_017912305.1	IBS59	Borrelia bavariensis	France		human	41	26	27	37	28	35	26	32	84	16	12	4	43	53	79	1248022	271754
450	ASM1452580v1	GCA_014525805.1	PBaeII	Borrelia bavariensis	Germany	1990	human	41	26		37	28	35	26	32		16	12	4	43		18	1239947	894779
449	ASM1452574v1	GCA_014525745.1	PBN	Borrelia bavariensis	Germany	1999	human	41	26	27	37	28	35	26	32	84	16	12	4	43	53	16	1272664	902196
448	ASM1452578v1	GCA_014525785.1	PBar	Borrelia bavariensis	Germany	1988	human	41	26	27	37	28	35	26	32	84	16	12	4	43		16	1282080	904602
447	ASM1452570v1	GCA_014525705.1	PLad	Borrelia bavariensis	Germany	2000	human	41	26	27	37	28	35	26	32	84	16	12	4	43	53	18	1304832	904930
446	ASM1452575v1	GCA_014525755.1	PHerI	Borrelia bavariensis	Germany	1989	human	41	26	27	37	28	35	26	32	84	16	12	4	43		13	1287006	905236
445	ASM1452602v1	GCA_014526025.1	61VB2	Borrelia bavariensis	Germany		tick	41	26	27	37	28	35	26	32	84	16	12	4	43	53	33	1244033	905344
86	ASM299646v1	GCA_002996465.1	Bb16-90-2	Borrelia burgdorferi	Canada	2016	tick	20	4	3	3	3	18	3	3	229	55	2	1			46	1294356	899030
85	ASM299591v1	GCA_002995915.1	Bb16-71-2	Borrelia burgdorferi	Canada	2016	tick	4	4	3	19	3	3	3	3	44	5	3	1			50	1309226	899098
84	ASM299698v1	GCA_002996985.1	Bb16-164	Borrelia burgdorferi	Canada	2016	tick	2	2		2	2	2	2	2		54	3	1	12	5	66	1363936	899509
83	ASM299658v1	GCA_002996585.1	Bb16-62	Borrelia burgdorferi	Canada	2016	tick	18	12	1	11	2	15	1	2	29	7	4	1	91		46	1293476	900013
82	ASM299716v1	GCA_002997165.1	Bb16-126	Borrelia burgdorferi	Canada	2016	tick	4	4	3	3	3	21	6	3	43	2	2	1			39	1287181	902186
81	ASM299692v1	GCA_002996925.1	Bb16-150	Borrelia burgdorferi	Canada	2016	tick	4	4	3	3	3	3	3	3	19	5	3	1	11	13	40	1324077	902272
80	ASM299704v1	GCA_002997045.1	Bb16-138	Borrelia burgdorferi	Canada	2016	tick	4	4	3	3	3	21	6	3	43	5	3	1			44	1268851	902392
79	ASM299671v1	GCA_002996715.1	Bb16-202	Borrelia burgdorferi	Canada	2016	tick	2	2	1	2	2	2	2	2	16	54	3	1	12	5	60	1343160	902430
78	ASM299634v1	GCA_002996345.1	Bb16-130	Borrelia burgdorferi	Canada	2016	tick	4	4	3	3	3	21	6	3	43	5	3	1			48	1246332	902435
77	ASM299624v1	GCA_002996245.1	Bb16-145	Borrelia burgdorferi	Canada	2016	tick	4	4	3	3	3	3	3	3	19	5	3	1	11	13	40	1319731	902450
76	ASM299668v1	GCA_002996685.1	Bb16-52	Borrelia burgdorferi	Canada	2016	tick	20	4	3	3	3	3	3	3	31	5	3	1			46	1298715	902473
75	ASM299686v1	GCA_002996865.1	Bb16-181	Borrelia burgdorferi	Canada	2016	tick	4	4	3	3	3	3	3	3	19	5	3	1	11	13	43	1305905	902480
74	ASM299710v1	GCA_002997105.1	Bb16-134	Borrelia burgdorferi	Canada	2016	tick	4	4	3	3	3	21	6	3	43	5	3	1			41	1270078	902524
73	ASM299608v1	GCA_002996085.1	Bb16-193-2	Borrelia burgdorferi	Canada	2016	tick	2	2	1	2	2	2	2	2	16	54	3	1	12	5	72	1347410	902543
72	ASM299636v1	GCA_002996365.1	Bb16-128	Borrelia burgdorferi	Canada	2016	tick	4	4	3	3	3	21	6	3	43	5	3	1			45	1278399	902646
71	ASM299593v1	GCA_002995935.1	Bb16-66	Borrelia burgdorferi	Canada	2016	tick	107	2	1	95	2	18	4	3	237	78	3	1		8	36	1273931	902716
70	ASM299639v1	GCA_002996395.1	Bb16-112	Borrelia burgdorferi	Canada	2016	tick	107	2	1	95	2	18	4	3	237	78	3	1		8	39	1286661	902747
69	ASM299678v1	GCA_002996785.1	Bb16-186	Borrelia burgdorferi	Canada	2016	tick	4	1	1	1	1	6	1	7	3	2	2	1	2	7	52	1299537	902759
68	ASM299586v1	GCA_002995865.1	Bb16-93	Borrelia burgdorferi	Canada	2016	tick	155	5	4	1	5	197	1	12	641	68	3	1			44	1326773	902774
67	ASM299670v1	GCA_002996705.1	Bb16-33-3	Borrelia burgdorferi	Canada	2016	tick	5	5	4	114	1	15	1	6	302	95	76	1	2	50	34	1250952	902806
66	ASM299648v1	GCA_002996485.1	Bb16-85	Borrelia burgdorferi	Canada	2016	tick	20	4	3	3	3	3	3	3	31	5	3	1			48	1308265	902830
65	ASM299674v1	GCA_002996745.1	Bb16-188	Borrelia burgdorferi	Canada	2016	tick	8	1	1	1	4	6	1	7	4	2	2	1	3		58	1316839	902869
64	ASM299598v1	GCA_002995985.1	Bb16-250	Borrelia burgdorferi	Canada	2016	tick	3	3	2	4	3	4	4	4	12	2	2	1	9		37	1294902	902872
63	ASM299628v1	GCA_002996285.1	Bb16-139	Borrelia burgdorferi	Canada	2016	tick	3	3	2	2	3	4	4	4	221	2	2	1	9		42	1296554	902881
62	ASM299630v1	GCA_002996305.1	Bb16-133	Borrelia burgdorferi	Canada	2016	tick	4	4	3	3	3	21	6	3	43	5	3	1			44	1274264	902882
61	ASM299720v1	GCA_002997205.1	Bb16-17-1	Borrelia burgdorferi	Canada	2016	tick	3	3	2	2	3	4	4	4	221	2	2	1	9		38	1294809	902885
60	ASM299684v1	GCA_002996845.1	Bb16-183	Borrelia burgdorferi	Canada	2016	tick	8	1	1	1	4	6	1	7	4	2	2	1	3		66	1301358	902934
59	ASM299640v1	GCA_002996405.1	Bb16-110	Borrelia burgdorferi	Canada	2016	tick	244	2	1	2	1	16	4	2	741	96	4	1	12	5	49	1280782	902945
58	ASM299689v1	GCA_002996895.1	Bb16-178-1	Borrelia burgdorferi	Canada	2016	tick	4	1	1	1	1	6	1	7	3	2	2	1	2	7	54	1336961	902948
57	ASM299702v1	GCA_002997025.1	Bb16-146	Borrelia burgdorferi	Canada	2016	tick	4	1	1	1	1	6	1	7	3	2	2	1	2	7	51	1308808	902999
55	ASM299644v1	GCA_002996445.1	Bb16-111	Borrelia burgdorferi	Canada	2016	tick	18	12	1	11	2	15	1	2	29	7	4	1	91		51	1300242	903043
54	ASM299610v1	GCA_002996105.1	Bb16-178-2	Borrelia burgdorferi	Canada	2016	tick	3	3	2	4	3	4	4	4	12	2	2	1	9		34	1272906	903046
53	ASM299618v1	GCA_002996185.1	Bb16-170	Borrelia burgdorferi	Canada	2016	tick	4	1	1	1	1	6	1	7	3	2	2	1	2	7	52	1328922	903062
52	ASM299696v1	GCA_002996965.1	Bb16-167	Borrelia burgdorferi	Canada	2016	tick	3	3	2	4	3	4	4	4	12	2	2	1	9	12	46	1309946	903104
51	ASM299614v1	GCA_002996145.1	Bb16-175	Borrelia burgdorferi	Canada	2016	tick	4	1	1	1	1	6	1	7	3	2	2	1	2	7	52	1327503	903144
50	ASM299622v1	GCA_002996225.1	Bb16-149	Borrelia burgdorferi	Canada	2016	tick	4	1	1	1	1	6	1	7	3	2	2	1	2	7	51	1330081	903159
49	ASM299596v1	GCA_002995965.1	Bb16-54	Borrelia burgdorferi	Canada	2016	tick	244	2	1	2	1	16	4	2	741	96	4	1	12	5	54	1310911	903176
48	ASM299706v1	GCA_002997065.1	Bb16-132	Borrelia burgdorferi	Canada	2016	tick	3	3	2	2	3	4	4	4	221	2	2	1	9		39	1295269	903184
47	ASM299679v1	GCA_002996795.1	Bb16-184	Borrelia burgdorferi	Canada	2016	tick	4	1	1	1	1	6	1	7	3	2	2	1	2	7	54	1341302	903198
46	ASM299708v1	GCA_002997085.1	Bb16-136	Borrelia burgdorferi	Canada	2016	tick	12	2	1	2	1	16	76	2	227	78	3	1	12	5	47	1294729	903319
45	ASM299647v1	GCA_002996475.1	Bb16-87	Borrelia burgdorferi	Canada	2016	tick	8	1	1	1	5	6	1	7	740	4	3	1	3	10	48	1259056	905868
44	ASM299604v1	GCA_002996045.1	Bb16-249	Borrelia burgdorferi	Canada	2016	tick	8	1	1	1	4	6	1	7	4	2	2	1	3	10	57	1339285	906016
43	ASM299627v1	GCA_002996275.1	Bb16-142	Borrelia burgdorferi	Canada	2016	tick	4	1	1	1	1	6	1	7	3	2	2	1	90	7	54	1312984	907013
42	ASM299728v1	GCA_002997285.1	Bb16-10-2	Borrelia burgdorferi	Canada	2016	tick	8	1	1	1	4	16	1	7	32	4	3	1	3	10	50	1294153	909609
41	ASM299612v1	GCA_002996125.1	Bb16-182	Borrelia burgdorferi	Canada	2016	tick	4	1		1	1	6	1	7		2	2	1	90	7	49	1329776	909674
40	ASM299726v1	GCA_002997265.1	Bb16-15-2	Borrelia burgdorferi	Canada	2016	tick	7	6	12	1	2	5	5	5	46	94	75	1	5	48	45	1287751	909692
39	ASM299652v1	GCA_002996525.1	Bb16-105	Borrelia burgdorferi	Canada	2016	tick	8	1	1	1	4	16	1	7	32	4	3	1	3	10	54	1294380	909754
38	ASM299654v1	GCA_002996545.1	Bb16-80	Borrelia burgdorferi	Canada	2016	tick	8	1	15	94	2	20	96	7	268	4	3	1	7	2	38	1335835	909757
37	ASM299590v1	GCA_002995905.1	Bb16-49	Borrelia burgdorferi	Canada	2016	tick	8	1	1	1	4	16	1	7	32	4	3	1	3	10	58	1308429	909772
36	ASM299602v1	GCA_002996025.1	Bb16-268	Borrelia burgdorferi	Canada	2016	tick	9	1	1	7	1	6	1	10	14	5	3	1	6	14	39	1245126	909876
35	ASM299718v1	GCA_002997185.1	Bb16-22-2	Borrelia burgdorferi	Canada	2016	tick	23	1	17	20	2	1	1	10	55	96	4	1		1	56	1330695	909902
34	ASM299600v1	GCA_002996005.1	Bb16-47	Borrelia burgdorferi	Canada	2016	tick	19	1	5	1	2	1	1	10	30	95	76	1			49	1312590	909965
33	ASM299638v1	GCA_002996385.1	Bb16-122	Borrelia burgdorferi	Canada	2016	tick	23	1	17	20	2	1	1	10	55	7	4	1		1	47	1335473	909992
32	ASM299714v1	GCA_002997145.1	Bb16-23-2	Borrelia burgdorferi	Canada	2016	tick	7	6	12	1	2	5	5	5	46	94	75	1		48	47	1300024	910005
31	ASM299664v1	GCA_002996645.1	Bb16-55-1	Borrelia burgdorferi	Canada	2016	tick	7	6	12	1	2	5	5	5	46	94	75	1	5	48	45	1291088	910063
30	ASM299616v1	GCA_002996165.1	Bb16-174	Borrelia burgdorferi	Canada	2016	tick	7	6	12	1	1	5	5	5	37	7	4	1	5		41	1257349	910083
29	ASM299724v1	GCA_002997245.1	Bb16-16-1	Borrelia burgdorferi	Canada	2016	tick	7	6	12	1	2	5	5	5	46	94	75	1	5	48	38	1272549	910101
28	ASM299626v1	GCA_002996265.1	Bb16-135	Borrelia burgdorferi	Canada	2016	tick	14	1	5	2	2	1	1	10	530	93	48	1			49	1282451	910205
27	ASM299617v1	GCA_002996175.1	Bb16-163	Borrelia burgdorferi	Canada	2016	tick	1	1	1	1	1	1	1	1	1	1	1	1	1	1	61	1386092	910351
26	ASM299656v1	GCA_002996565.1	Bb16-74-1	Borrelia burgdorferi	Canada	2016	tick	14	1	5	2	2	1	1	10	530	93	48	1			57	1323861	910366
25	ASM299588v1	GCA_002995885.1	Bb16-60-1	Borrelia burgdorferi	Canada	2016	tick	18	12	1	11	2	15	1	2	29	92	4	1	91		50	1306795	912332
24	ASM299662v1	GCA_002996625.1	Bb16-57-1	Borrelia burgdorferi	Canada	2016	tick	18	12	1	11	2	15	1	2	29	92	4	1	91		47	1295810	912601
16	ASM18187v2	GCA_000181875.2	SV1	Borrelia finlandensis	Finland	2008	tick_ricinius	161	8	10	10	9	137	7	129	414	109	87	-			16	1281782	179974
15	ASM299660v1	GCA_002996605.1	Bb16-59-1	Borrelia burgdorferi	Canada	2016	tick	8	1	15	8	12	20	1	7	51	3	2	1		2	49	1359823	909679

### Sheet: Figure_1B_Data
BIGSdb ID	source	Convert
19	animal_mouse	animal/bird	unq	counts		unq	counts
12	bird	animal/bird	animal/bird	4		Human	67
3	human	human	human	67		Animal/Bird	4
4	human	human	tick	158		Tick	158
5	human	human
6	human	human
7	human	human
8	human	human
14	human	human
18	human	human
20	human	human
23	human	human
88	human	human
92	human	human
94	human	human
96	human	human
97	human	human
99	human	human
100	human	human
101	human	human
102	human	human
105	human	human
106	human	human
107	human	human
108	human	human
109	human	human
139	human	human
140	human	human
141	human	human
142	human	human
144	human	human
146	human	human
150	human	human
151	human	human
152	human	human
153	human	human
434	human	human
435	human	human
436	human	human
437	human	human
438	human	human
439	human	human
440	human	human
441	human	human
442	human	human
444	human	human
446	human	human
447	human	human
448	human	human
449	human	human
450	human	human
451	human	human
452	human	human
565	human	human
566	human	human
567	human	human
240	human	human
241	human	human
588	Human	human
658	Human	human
660	Human	human
661	Human	human
663	Human	human
664	Human	human
665	Human	human
666	Human	human
667	Human	human
668	Human	human
669	Human	human
243	mouse	animal/bird
145	puffin	animal/bird
1	tick	tick
2	tick	tick
10	tick	tick
11	tick	tick
15	tick	tick
21	tick	tick
24	tick	tick
25	tick	tick
26	tick	tick
27	tick	tick
28	tick	tick
29	tick	tick
30	tick	tick
31	tick	tick
32	tick	tick
33	tick	tick
34	tick	tick
35	tick	tick
36	tick	tick
37	tick	tick
38	tick	tick
39	tick	tick
40	tick	tick
41	tick	tick
42	tick	tick
43	tick	tick
44	tick	tick
45	tick	tick
46	tick	tick
47	tick	tick
48	tick	tick
49	tick	tick
50	tick	tick
51	tick	tick
52	tick	tick
53	tick	tick
54	tick	tick
55	tick	tick
57	tick	tick
58	tick	tick
59	tick	tick
60	tick	tick
61	tick	tick
62	tick	tick
63	tick	tick
64	tick	tick
65	tick	tick
66	tick	tick
67	tick	tick
68	tick	tick
69	tick	tick
70	tick	tick
71	tick	tick
72	tick	tick
73	tick	tick
74	tick	tick
75	tick	tick
76	tick	tick
77	tick	tick
78	tick	tick
79	tick	tick
80	tick	tick
81	tick	tick
82	tick	tick
83	tick	tick
84	tick	tick
85	tick	tick
86	tick	tick
103	tick	tick
104	tick	tick
112	tick	tick
114	tick	tick
116	tick	tick
124	tick	tick
131	tick	tick
147	tick	tick
148	tick	tick
149	tick	tick
154	tick	tick
431	tick	tick
432	tick	tick
433	tick	tick
443	tick	tick
445	tick	tick
564	tick	tick
569	tick	tick
570	tick	tick
603	Tick	tick
604	Tick	tick
605	Tick	tick
606	Tick	tick
607	Tick	tick
608	Tick	tick
609	Tick	tick
611	Tick	tick
612	Tick	tick
614	Tick	tick
615	Tick	tick
616	Tick	tick
617	Tick	tick
619	Tick	tick
620	Tick	tick
621	Tick	tick
623	Tick	tick
624	Tick	tick
625	Tick	tick
626	Tick	tick
627	Tick	tick
628	Tick	tick
629	Tick	tick
630	Tick	tick
631	Tick	tick
632	Tick	tick
633	Tick	tick
634	Tick	tick
635	Tick	tick
636	Tick	tick
637	Tick	tick
638	Tick	tick
639	Tick	tick
641	Tick	tick
642	Tick	tick
644	Tick	tick
645	Tick	tick
646	Tick	tick
647	Tick	tick
648	Tick	tick
649	Tick	tick
650	Tick	tick
651	Tick	tick
652	Tick	tick
653	Tick	tick
654	Tick	tick
655	Tick	tick
656	Tick	tick
657	Tick	tick
659	Tick	tick
670	Tick	tick
671	Tick	tick
9	tick_pacificus	tick
110	tick_pavlovskyi	tick
111	tick_pavlovskyi	tick
113	tick_pavlovskyi	tick
115	tick_pavlovskyi	tick
89	tick_persulcatus	tick
90	tick_persulcatus	tick
91	tick_persulcatus	tick
93	tick_persulcatus	tick
123	tick_persulcatus	tick
13	tick_ricinius	tick
16	tick_ricinius	tick
87	tick_ricinus	tick
122	tick_ricinus	tick
117	tick_uriae	tick
118	tick_uriae	tick
119	tick_uriae	tick
120	tick_uriae	tick
121	tick_uriae	tick
