## Supplementary material for "Development of a sequence-based *in silico* OspA typing method for *Borrelia burgdorferi* sensu lato": Table S3

### Sheet: Sheet1
OspA Variant	Borrelia Genospecies	IST	Source of Strains/Genome Sequence	Strain
1	B. burgdorferi	1	NCBI	B31 (GCA_000008685.2 )
2	B. burgdorferi	1	NCBI	156a (GCA_000181555.2 )
3	B. burgdorferi	1	NCBI	Bol26 (GCA_000181575.2 )
4	B. burgdorferi	1	NCBI	JD1 (GCA_000166655.2 )
5	B. burgdorferi	1	NCBI	ZS7 (GCA_000021405.1)
6	B. burgdorferi	1	Borrelia PubMLST	CA11.2a (PubMLST ID 2781)
7	B. afzelii	2	NCBI	K78 (GCA_000962775.1 )
8	B. afzelii	2	NCBI	Tom3107 (GCA_000741005.1 )
9	B. garinii	3	NCBI	Pbr (GCA_000172275.2)
10	B. garinii	3	NCBI	Far04 (GCA_000172595.2 )
11	B. garinii	3	NCBI	CIP 103362 (GCA_001922545.1 )
12	B. bavariensis	4	NCBI	Pbi (GCA_000196215.1 )
13	B. garinii	5	Borrelia PubMLST	Ekb701-11 (PubMLST ID 2725)
14	B. garinii	5	Borrelia PubMLST	Pme (PubMLST ID 2738)
15	B. garinii	5	Borrelia PubMLST	Tmsk1189-2013 (PubMLST ID 2748)
16	B. garinii	5	Borrelia PubMLST	Tmsk1192-2013 (PubMLST 2750)
17	B. garinii	5	Borrelia PubMLST	Tmsk1218-2013 (PubMLST 2752)
18	B. garinii	6	Borrelia PubMLST	PMit (PubMLST ID 2740)
19	B. garinii	6	Borrelia PubMLST	PUI (PubMLST ID 2745)
20	B. garinii	6	Borrelia PubMLST	PStg (PubMLST ID 2744)
21	B. garinii	6	Borrelia PubMLST	PNov (PubMLST ID 2741)
22	B. garinii	7	NCBI	T25 (X80254.1)
23	B. bavariensis	10	Borrelia PubMLST	Arh913-2012 (PubMLST ID 2700)
24	B. bavariensis	10	Borrelia PubMLST	Arh923-2012 (PubMLST ID 2701)
25	B. bavariensis	10	Borrelia PubMLST	FujiP2 (PubMLST ID 2703)
26	B. bavariensis	9	Borrelia PubMLST	J-15 (PubMLST ID 2706)
27	B. bavariensis	10	Borrelia PubMLST	J-20T (PubMLST ID 2707)
28	B. bavariensis	10	Borrelia PubMLST	konnai 17 clone1 (PubMLST ID 2708)
29	B. bavariensis	9	Borrelia PubMLST	N356 (PubMLST ID 2710)
30	B. bavariensis	9	Borrelia PubMLST	Prm965-2013 (PubMLST ID 2714)
31	B. bavariensis	9	Borrelia PubMLST	Prm7019-12 (PubMLST ID 2715)
32	B. garinii	12	Borrelia PubMLST	Ekb712-11 (PubMLST ID 2717)
33	B. garinii	11	Borrelia PubMLST	HT59 (PubMLST ID 2728)
34	B. garinii	12	Borrelia PubMLST	J21 (PubMLST ID 2729)
35	B. garinii	7	Borrelia PubMLST	Pbes (PubMLST ID 2732)
36	B. garinii	8	Borrelia PubMLST	PKi (PubMLST ID 2737)
37	B. garinii	11	Borrelia PubMLST	Tmsk1188-2013 (PubMLST ID 2747)
38	B. garinii	3	Borrelia PubMLST	Tmsk1193-2013 (PubMLST ID 2751)
39	B. garinii	3	Borrelia PubMLST	17-63N1 (PubMLST ID 2754)
40	B. yangtzensis	17	Borrelia PubMLST	Okinawa-CW62 (PubMLST ID 2758)
41	B. americana	None	Borrelia PubMLST	SCW-41 (PubMLST ID 2759)
42	B. carolinensis	None	Borrelia PubMLST	SCW-22 (PubMLST ID 2760)
43	B. Japonica	None	Borrelia PubMLST	HO14 (PubMLST ID 2761)
44	B. californiensis	None	Borrelia PubMLST	CA446 (PubMLST ID 2762)
45	B. kurtenbachii	None	Borrelia PubMLST	25015 (PubMLST ID 2763)
46	B. bavariensis	9	Borrelia PubMLST	BgVir (PubMLST ID 2770)
47	B. bissettiae	None	Borrelia PubMLST	DN127-Cl9-2/p7 (PubMLST ID 2773)
48	B. burgdorferi	1	Borrelia PubMLST	MM1 (PubMLST ID 2780)
49	B. garinii	11	Borrelia PubMLST	935 (PubMLST ID 2797)
50	B. mayonii	14	Borrelia PubMLST	MN14-1420 (PubMLST ID 2799)
51	B. spielmanii	13	Borrelia PubMLST	A14S (PubMLST ID 2801)
52	B. valaisiana	15	Borrelia PubMLST	Tom4006 (PubMLST ID 2802)
53	B. valaisiana	15	Borrelia PubMLST	VS116 (PubMLST ID 2803)
54	B. chilensis	None	Borrelia PubMLST	VA1 (PubMLST ID 2804)
55	B. turdi	16	Borrelia PubMLST	TPT2017 (PubMLST ID 2805)
56	B. turdi	16	Borrelia PubMLST	T1990A (PubMLST ID 2806)
57	B. maritama	None	Borrelia PubMLST	CA690 (PubMLST ID 2808)
58	B. garinii	3	Valneva	PFELB0032
59	B. garinii	5	NCBI	PHei (XB0251.1)
60	B. garinii	6	NCBI	DK29 (X63412.1)
61	B. afzelii	2	Amsterdam	PFELB0102
62	B. garinii	6	Valneva	PFELB0029
63	B. burgdorferi	1	NYMC	PFELB0053
64	B. garinii	3	Valneva	PFELB0017
65	B. afzelii	2	Amsterdam	PFELB0144
74	B. afzelii	2	Amsterdam	A12-S (PFELB0082)
75	B. burgdorferi	1	NCBI	Bb16-16-1 (GCA_002997245.1)
76	B. burgdorferi	1	NCBI	Bb16-47 (GCA_002996005.1)
77	B. bavariensis	10	NCBI	PD91 (SRX1726452)
78	B. yangtzensis	17	NCBI	QXS-13 (EU325679)
79	B. garinii	6	NCBI	3B56 (SRX9514046)
80	B. garinii	3	NCBI	IPT34 (SRX9514099)
81	B. garinii	6	NCBI	IPT200 (SRX9514098)
82	B. valaisiana	15	NCBI	IPT174 (SRX9514092)
83	B. garinii	6	NCBI	IPT155 (SRX9514069)
84	B. garinii	5	NCBI	IBS35 (SRX9514083)
85	B. bavariensis	10	NCBI	IPT75 (SRX9514101)
86	B. valaisiana	16	NCBI	IPT111 (SRX9514060)
87	B. finlandensis	None	Borrelia PubMLST	SV1 (PubMLST ID 1306)
