## Supplementary material for "Development of a sequence-based *in silico* OspA typing method for *Borrelia burgdorferi* sensu lato": Table S4

### Sheet: Sheet1
Borrelia genospecies	OspA ST (Previously Labeled)	Number of Isolates	OspA PCR/NGS Pipeline
			Match (N)	Different (N)
B. burgdorferi	1	4	4	0
B. afzelii	2	5	5	0
B. garinii	3	3	3	0
B. bavariensis	4	1	1	0
B. garinii	5	2	2	0
B. garinii	6	3	3	0
B. mayonii	N/A	1	1	0
B. spielmanii	N/A	3	3	0
